# Peak performance singing requires daily vocal exercise in songbirds

**DOI:** 10.1101/2023.02.23.529633

**Authors:** Iris Adam, Katharina Riebel, Per Stål, Neil B. Wood, Michael J. Previs, Coen P.H. Elemans

## Abstract

Vocal signals mediate much of human and non-human communication. Key performance traits - such as repertoire size, speed and accuracy of delivery - affect communication efficacy in fitness-decisive contexts such as mate choice and resource competition^1^. Specialized fast vocal muscles^2,3^ are central to accurate sound production^4^, but it is unknown whether vocal, like limb muscles^5,6^, need exercise to gain and maintain peak performance^7,8^. Here, we show that for song development in juvenile songbirds, the closest analogue to human speech acquisition^9^, regular vocal muscle exercise is crucial to achieve adult peak muscle performance. Furthermore, adult vocal muscle performance reduces within two days of abolishing exercise, leading to downregulation of critical proteins transforming fast to slower muscle fibre types. Daily vocal exercise is thus required to both gain and maintain peak vocal muscle performance, and if absent changes vocal output. We show that conspecifics can detect these acoustic changes and females prefer the song of exercised males. Song thus contains information on recent exercise status of the sender. Daily investment in vocal exercise to maintain peak performance is an unrecognized cost of singing and could explain why many birds sing daily even under adverse conditions^10^. Because neural regulation of syringeal and laryngeal muscle plasticity is equivalent, vocal output may reflect recent exercise status in all vocalizing vertebrates.

---

The production of complex, learned vocalisations, such as human speech and birdsong, comprise some of the most complicated movements of the vertebrate body. Precise motor control and execution of these vocalisations plays a decisive role in mate choice and resource competition. Birds^11,12^ and mammals^4,13^ control their vocal organs with highly specialized muscles optimizing for speed. These muscles minimize the duration from neural excitation to muscle contraction compared to limb muscles by multiple molecular and cellular adaptations: *i*) faster calcium signalling by doubling the amount of sarcoplasmic reticulum, *ii*) fast detachment rates by expressing molecular motor isoforms that allow superfast actomyosin crossbridge cycling and *iii*) aerobic, high-energy production by having up to 30% versus 2% of cell volume dedicated to mitochondria^4^ with densely packed cristae^14^. These extreme muscle adaptations suggest critical function in vocal communication systems.

Skeletal muscles demonstrate life-long plasticity in response to changes in functional load or hormonal state, which has been studied extensively in limb muscles for sport science and biomedicine^5,6^. In humans it is unknown if vocal muscles exhibit exercise-induced plasticity in critical features such as speed and force, and if such changes directly affect vocal output^8^. Such insights could aid to provide a mechanistic basis for voice training programs for prevention and performance recovery for voice professionals, the aging voice, and treatment for diseases that affect neuromuscular changes, such as dysarthria and muscle tension dysphonia^8^. However, we lack access to human laryngeal muscular function in vivo, which has heeded the explicit call for animal models that are functionally equivalent to the human voice^8^. Song learning in songbirds is widely accepted as the closest animal analogue for human speech acquisition^9^, and muscles controlling the avian vocal organ, the syrinx, change concurrent with song learning during postnatal development^4,15,16^. Both mass and speed of vocal muscle speed gradually increase over the course of song learning process and with age^4,15,16^. These gradual muscle changes could arise from brain-body interaction via either exercise-induced plasticity^7^ or muscle maturation, but this remains as yet untested.

Many bird species sing daily to tie and maintain social bonds as well as defend territories^17^. However, many birds sing daily outside of these contexts: in captivity, even isolated zebra finches sing hundreds of nondirected songs per day^18,19^, and in the wild birds keep singing daily even under extremely adverse conditions^10^. If birds need to sing daily for exercise to keep their muscles in shape this could explain that they also sing even in situations where their singing would not aid territorial defence, mate attraction or other functions.

Here we test the hypotheses that early acquisition as well as maintenance of adult peak vocal muscle performance requires vocal muscle exercise in a well-studied vocal learner - the zebra finch. We furthermore test if exercise-induced muscle property changes affect vocal production and if conspecifics can detect and evaluate these changes in a mate-choice context.
