## Supplemental Table S1 for "Peak performance singing requires daily vocal exercise in songbirds"

### Sheet: Statistics Figures and Text
			Primary analysis
Figure	Panel	Parameter	Test	comparison	p-value	df	t	group 1	mean	sd	N	group2	mean	sd	N
1	b	FWHM	Unpaired twosided Welch's t-test	JUV - Adult	0.00345	8.1494	-4.0693	Adult	4.65	0.62	11	JUV	7.44	1.87	8
1	b	MIS	Unpaired twosided Welch's t-test	JUV - Adult	0.114	9.7002	-1.7368	Adult	6.09	4.45	12	JUV	11.13	6.73	7
1	b	FWHM	Unpaired twosided Welch's t-test	JUVDEN Intact - DEN	0.00208	10.79	-4.0231	JUVDEN Intact	4.89	0.86	7	JUVDEN DEN	9.13	3.18	9
1	b	MIS	Unpaired twosided Welch's t-test	JUVDEN Intact - DEN	0.01508	8.4365	-3.0406	JUVDEN Intact	2.61	1.37	7	JUVDEN DEN	12.23	9.36	9
1	e	CSA	Paired twosided Welch's t-test	JUVDEN Intact - DEN	0.00241	3	9.5889	JUVDEN Intact	2.23	0.5	4	JUVDEN DEN	1.08	0.42	4
1	f	number of fibers	Paired twosided Welch's t-test	JUVDEN Intact - DEN	0.4385	3	0.89106	JUVDEN Intact	4875	354	4	JUVDEN DEN	4542	615	4
Text		FWHM	Unpaired twosided Welch's t-test	JUVDEN Intact - Adult	0.5411	10.054	-0.63261	Adult	4.65	0.62	11	JUVDEN Intact	4.89	0.86	7
Text		FWHM	Unpaired twosided Welch's t-test	JUVDEN DEN - JUV	0.1793	14.873	-1.4093	JUV	7.44	1.87	8	JUVDEN DEN	9.13	3.18	10
Text		MIS	Unpaired twosided Welch's t-test	JUVDEN Intact - Adult	0.03532	13.738	2.3341	Adult	6.09	4.45	12	JUVDEN Intact	2.61	1.37	7
Text		MIS	Unpaired twosided Welch's t-test	JUVDEN DEN - JUV	0.7891	13.95	-0.27266	JUV	11.13	6.73	7	JUVDEN DEN	12.23	9.36	9
2	b	FWHM	Mixed effect model:	Fixed Effects	p-value	CI	Estimates
			FWHM ~ treatment*Days_after_DEN + (1|bird)	Intercept	<0.001	6.89 – 8.08	7.48	Days_after_DEN (0)	4.65	0.62	11
				treatment (intact)	<0.001	-3.05 – -2.62	-2.84	Days_after_DEN (2), Intact	5.28	1.04	16
		Observations	405	Days_after_DEN (2)	<0.001	-2.81 – -1.31	-2.06	Days_after_DEN (2), DEN	5.64	1.02	11
		Marginal R2 / Conditional R2	0.463 / 0.844	Days_after_DEN (21)	0.71	-0.92 – 0.63	-0.15	Days_after_DEN (21), Intact	4.57	0.98	8
				treatment:intact * Days_after_DEN (2)	<0.001	2.41 – 2.98	2.69	Days_after_DEN (21), DEN	7.34	1.51	12
				Random Effects
				σ2	0.33
				τ00 bird	0.81
				ICC	0.71
				N bird	39
				Pairwise comparison using Tukey adjustment	p-value	df	t-ratio
				Days_after_DEN (0) - Days_after_DEN (2), DEN	0.3392	45.1	-2.035
				Days_after_DEN (0) - Days_after_DEN (2), Intact	0.5534	43.4	-1.678
				Days_after_DEN (0) - Days_after_DEN (21), DEN	<.0001	43.4	-6.675
				Days_after_DEN (0) - Days_after_DEN (21), intact	0.9992	45.7	0.358
				Days_after_DEN (2), DEN - Days_after_DEN (2), Intact	0.6454	374.1	1.53
				Days_after_DEN (2), DEN - Days_after_DEN (21), DEN	0.0001	45.3	-5.139
				Days_after_DEN (2), DEN - Days_after_DEN (21), Intact	0.1619	48.1	2.444
				Days_after_DEN (2), Intact - Days_after_DEN (2), DEN	<.0001	43.5	-5.576
				Days_after_DEN (2), Intact - Days_after_DEN (21), Intact	0.3121	46.2	2.087
				Days_after_DEN (21), DEN - Days_after_DEN (21), Intact	<.0001	374.5	25.867
Figure	Panel	Parameter	Test	comparison	p-value	df	t	group 1	mean	sd	N	group2	mean	sd	N
2	c	MIS	Unpaired twosided Welch's t-test	Days_after_DEN (2), Intact - Days_after_DEN (2), DEN	0.00148	19.374	3.6998	Days_after_DEN (2), Intact	5.45	3.34	16	Days_after_DEN (2), DEN	1.43464	1.87627	11
2	d	CSA	Paired twosided Welch's t-test	Days_after_DEN (21), Intact - Days_after_DEN (21), DEN	0.01128	2	9.3357	Days_after_DEN (21), Intact	1.8	0.48	3	Days_after_DEN (21), DEN	1.35	0.45	3
2	e	number of fibers	Paired twosided Welch's t-test	Days_after_DEN (21), Intact - Days_after_DEN (21), DEN	0.9431	2	-0.080584	Days_after_DEN (21), Intact	4754	15	3	Days_after_DEN (21), DEN	4775	422	3
text		FWHM	Unpaired twosided Welch's t-test	JUV - Days_after_DEN (21), DEN	0.9009	12.889	0.12706	JUV	7.44	1.87	8	Days_after_DEN (21), DEN	7.34	1.51	12
text		MIS	Unpaired twosided Welch's t-test	Days_after_DEN (2), DEN - Adult	0.708	19.358	-0.3801	Days_after_DEN (2), DEN	1.43464	1.87627	11	Adult	6.09	4.45	12
3	d	Median my32 intensity	Paired twosided t-test	Days_after_DEN (21), Intact - Days_after_DEN (21), DEN	0.012	2	-9.0291	Days_after_DEN (21), Intact	39.57	0.51	3	Days_after_DEN (21), DEN	55.4	2.91	3
3	d	Fiber Area	Paired twosided t-test	Days_after_DEN (21), Intact - Days_after_DEN (21), DEN	0.012	2	9.8042	Days_after_DEN (21), Intact	187.47	49.42	3	Days_after_DEN (21), DEN	136.49	59.16	3
3	d	number of SFM fibers	Paired twosided t-test	Days_after_DEN (21), Intact - Days_after_DEN (21), DEN	0.0088	2	10.59	Days_after_DEN (21), Intact	3130.7	126.2	3	Days_after_DEN (21), DEN	2080.3	54.2	3
4	c	Protein Abundance normalized to H4	Paired twosided Welch's t-test	Days_after_DEN (21), Intact - Days_after_DEN (21), DEN	see sheet "Figure 4"
	d	Protein Abundance normalized to H4	Paired twosided Welch's t-test	Days_after_DEN (21), Intact - Days_after_DEN (21), DEN	see sheet "Figure 4"
	e	Protein Abundance normalized to H4	Paired twosided Welch's t-test	Days_after_DEN (21), Intact - Days_after_DEN (21), DEN	see sheet "Figure 4"
	f	Protein Abundance normalized to H4	Paired twosided Welch's t-test	Days_after_DEN (21), Intact - Days_after_DEN (21), DEN	see sheet "Figure 4"
	g	Protein Abundance normalized to H4	Paired twosided Welch's t-test	Days_after_DEN (21), Intact - Days_after_DEN (21), DEN	see sheet "Figure 4"
5	b	FWHM	Unpaired twosided Welch's t-test		0.02409	11.7	-2.5897	Adult	4.65	0.62	11	Singing Prevention	5.61	0.91	8
5	b	MIS	Unpaired twosided Welch's t-test		0.07062	16.083	1.9362	Adult	6.09	4.85	12	Singing Prevention	3.02	2.11	8
5	h	Mean fo	Unpaired twosided t-test	Singing prevention(pre) - Singing prevention(post)	see sheet "Figure 5h"
5	h	fo range	Unpaired twosided t-test	Singing prevention(pre) - Singing prevention(post)	see sheet "Figure 5h"
5	h	Entropy	Unpaired twosided t-test	Singing prevention(pre) - Singing prevention(post)	see sheet "Figure 5h"
Figure	Panel	Parameter	Test	comparison	p-value	G
6	c	sum of observed keypecks	G-test with Williams correction	sum of observed keypecks vs chance (50%) Female1	6.88418e-56	248.058
6	c	sum of observed keypecks	G-test with Williams correction	sum of observed keypecks vs chance (50%) Female2	0.0215723	5.27996
6	c	sum of observed keypecks	G-test with Williams correction	sum of observed keypecks vs chance (50%) Female3	0.775465	0.0813584
6	c	sum of observed keypecks	G-test with Williams correction	sum of observed keypecks vs chance (50%) Female4	0.000129207	14.6533
6	c	sum of observed keypecks	G-test with Williams correction	sum of observed keypecks vs chance (50%) Female5	1.47975e-07	27.6157
6	c	sum of observed keypecks	G-test with Williams correction	sum of observed keypecks vs chance (50%) Female6	6.1081e-09	33.7999
6	c	sum of observed keypecks	G-test with Williams correction	sum of observed keypecks vs chance (50%) Female7	3.28625e-46	203.68
6	c	sum of observed keypecks	G-test with Williams correction	sum of observed keypecks vs chance (50%) Female8	1.48853e-63	283.225
6	c	sum of observed keypecks	G-test with Williams correction	sum of observed keypecks vs chance (50%) Female9	1.17046e-26	114.213

### Sheet: Figure 4
Master.Protein.Accessions	curated gene name	p_value	FC	FDR (Benjamini Hochberger)	category
H0ZAS1; A0A674G8N5	MYH13	0.00453125	0.511634	0.0946407	contractile
A0A674GMI4; A0A674GPZ1; A0A674HA36; A0A674GUX9; A0A674H378; A0A674GQ92	MYH-fast	0.0442136	4.43087	0.125443	contractile
A0A674HGN3	MYH7	0.269404	2.60684	0.369764	contractile
A0A674HF28	MYH7B	0.802852	NA	0.860336	contractile
A0A674GPW3	MYH6	0.562839	NA	0.651627	contractile
B5KFH0	MYL1	0.00165502	0.685758	0.0946407	contractile
H0YPL1	MYL3	0.930352	NA	0.953717	contractile
A0A2S2N5S9	MYL2	0.00234002	0.666381	0.0946407	contractile
A0A674HN42	MYBPC1	0.0796653	1.72734	0.157052	contractile
A0A674GQQ7	MYBPC2	0.847067	1.12333	0.888787	contractile
A0A674G7C5	MYBPC3	0.0537406	0.541035	0.128204	contractile
A0A674GAS7	MYBPH	0.0440731	0.741368	0.125443	contractile
H0ZKL6	MYH9	0.0458057	2.11891	0.12596	other
B5G4P8	H3	0.401771	1.01176	0.503897	other
H0YZ85	H2AZ1	0.493619	0.989544	0.591026	other
H0ZNH2	ACTA1	0.171524	0.825891	0.263747	contractile
H0YUG0	TPM2	0.0172059	0.699843	0.0949412	contractile
A0A674HKJ3	TNNT3	0.00986962	0.745276	0.0946407	contractile
A0A674HTP0	TNNI2	0.0163828	0.743166	0.0946407	contractile
H0Z6Z2	TNNC2	0.0166925	0.658605	0.0946407	contractile
A0A674GJT9	TTN	0.0164081	0.740243	0.0946407	contractile
A0A674HG57	SERCA1	0.0642458	0.663383	0.138959	Calcium
A0A674GUH3; A0A674HD26	RYR1	0.978894	1.00011	0.987693	Calcium
A0A674GZG1	RYR2	0.0603508	0.747488	0.135901	Calcium
A0A674GJC8	CKM	0.846306	1.09357	0.888787	other
H0Z9I0	CKMT2	0.0467488	0.458046	0.12596	mitochondria
H0ZRK1	CKB	0.177895	NA	0.271684	other
H0ZEI2	OCM3	0.283797	0.58479	0.38381	Calcium
H0ZLC7	COL3A1	0.76074	1.05271	0.825053	other
H0YTI8	COL1A2	0.510858	0.950241	0.605212	other
A0A674HIB9	COL1A1	0.563208	0.981659	0.651627	other
H0ZEN6	COL4A2	0.29614	0.81148	0.395735	other
A0A674H481	COL5A2	0.526109	0.970041	0.618384	other
H0ZEK9	COL4A1	0.602121	0.967852	0.686173	other
A0A674GH93	COL6A3	0.95469	1.03231	0.968019	other
A0A674GXL3	COL6A2	0.603949	0.971001	0.686514	other
H0YYU8	COL6A1	0.953404	1.04945	0.968019	other
A0A674HF08	Unknown	0.015099	0.61606	0.0946407	contractile
B5G465	HSPE1	0.30095	0.881605	0.399782	mitochondria
A0A2S2N441	RPS18	0.0345637	1.1059	0.110065	other
A0A674GKZ0	RPS19	0.0479716	1.10204	0.12596	other
B5FY09	RPS28	0.374092	2.06647	0.475828	other
H0YP61	ACAA2	0.0732447	1.26134	0.146816	mitochondria
H0ZMD6	ACADL	0.111707	0.553112	0.19291	mitochondria
H0ZJL8	ACADM	0.195221	0.770882	0.29218	mitochondria
A0A674G8C5	ACADS	0.0513614	0.465667	0.12741	mitochondria
H0ZQX7	ACAT1	0.0257068	0.537164	0.103182	mitochondria
A0A674GJ18	ACHE	0.654078	1.09975	0.730536	other
H0ZI30	ACO2	0.0864433	0.627208	0.163105	mitochondria
A0A674H2C2	ACP1	0.890144	1.03346	0.923036	other
A0A674GX62	ACSL1	0.618872	0.98294	0.696608	mitochondria
A0A674H465	ACTG1	0.126965	1.61295	0.208818	other
A0A674HN80	ACTN1	0.101799	0.912123	0.182102	other
H0ZJL3	ACTN2	0.109009	0.866524	0.188977	contractile
A0A674HCG6	ACOT13	0.230081	0.755601	0.330052	mitochondria
A0A674H7A0	ACYP2	0.137132	0.734415	0.221483	other
A0A674GDB4	ADIPOQ	0.329866	1.38605	0.429303	Calcium
H0ZKC0	SLC25A4	0.198611	0.802317	0.294311	mitochondria
H0ZG01	ADPRHL1	0.120862	0.487513	0.20249	contractile
H0ZIM5	ADSL	0.165957	0.694782	0.257837	other
H0ZRP1	ADSS1	0.347243	1.20249	0.44674	other
A0A674HA38	AFG3L2	0.0210593	0.694179	0.0987758	mitochondria
H0ZN07	AGK	0.0100467	0.522754	0.0946407	mitochondria
H0Z4Q4	AGL	0.0534172	0.833463	0.128204	other
A0A674HNW8	AHCY	0.0866413	2.34622	0.163105	other
A0A674HU17	AIFM1	0.000135973	0.686199	0.0403259	mitochondria
A0A674GYE8	AKR7A2	0.362598	0.907711	0.463837	other
A0A674HGM4	ALB	0.525116	0.996905	0.618384	other
A0A674GIA8	ALDH2	0.462847	1.13073	0.563193	mitochondria
A0A674GR63	ALDH5A1	0.0471381	NA	0.12596	mitochondria
H0ZV71	ALDH6A1	0.0274588	0.424708	0.103587	mitochondria
A0A674HIS9	PYGM	0.13049	1.14558	0.213832	other
H0YRW7	AMPD1	0.168562	0.370366	0.26031	other
A0A674GLD5	ANK1	0.0443502	0.659416	0.125443	other
H0ZDM9	ANKRD1	0.0986774	NA	0.179377	contractile
H0Z7J3	ANXA11	0.0881664	0.866379	0.16426	other
H0Z4M0	ANXA2	0.252391	1.93425	0.350854	other
A0A674H3S5	ANXA5	0.093321	1.3918	0.171726	other
H0YRC2	ANXA6	0.221844	1.23563	0.320283	other
B5G356	APOA1	0.500125	1.02982	0.597224	other
H1A4Q1	APOBEC2	0.0270954	0.535317	0.103182	other
H0ZA96	APOO	0.0726846	0.570172	0.146816	mitochondria
A0A674HPH0	APOOL	0.0227215	0.626799	0.0987758	mitochondria
H0ZHM6	ARL6IP5	0.0215097	0.868903	0.0987758	Calcium
A0A674HPY1	ASPH	0.0565488	0.723837	0.129543	Calcium
H0Z4N9	ASPN	0.946066	1.18457	0.965417	other
B5FZC5	ATP5F1D	0.0330743	0.590642	0.110065	mitochondria
H0YRL2	ATP5F1E	0.0547738	0.71063	0.129439	mitochondria
B5G4C8	MT-ATP6	0.0267044	0.616661	0.103182	mitochondria
A0A674GMX8	ATP1A1	0.0521987	0.634067	0.127954	other
A0A674H0M7	ATP1A2	0.0504168	0.620419	0.126677	other
A0A674HKL6	ATP1B1	0.107286	0.699022	0.188226	other
H0Z5X4	ATP2A2	0.678252	NA	0.746737	Calcium
A0A674H3Q4	ATP5F1A	0.0190443	0.60027	0.0987758	mitochondria
H0ZZA0	ATP5F1B	0.0191842	0.594173	0.0987758	mitochondria
H0YV71	ATP5F1C	0.0320369	0.592297	0.109565	mitochondria
A0A674GPQ0	ATP5ME	0.0311386	0.58783	0.109509	mitochondria
A0A674G6X8	ATP5MF	0.00941943	0.601902	0.0946407	mitochondria
B5G3Y3	ATP5MG	0.0182758	0.603294	0.0976887	mitochondria
A0A674HUK9	ATP5PB	0.0279155	0.598477	0.103587	mitochondria
B5G0F4	ATP5PF	0.0199564	0.620388	0.0987758	mitochondria
A0A674HQP6	AVID protein	0.423572	NA	0.526825	other
H0ZLN3	BAG3	0.198531	1.24934	0.294311	other
A0A2S2N505	HSPG2	0.266932	1.04772	0.367645	other
A0A674H6H8	BIN1	0.781148	1.10752	0.843114	other
A0A674HN12	BCAT	0.0616095	0.542597	0.136269	other
H0YQR7	BSG	0.00505069	0.567819	0.0946407	other
A0A674GCV3	C1QBP	0.0208269	0.85542	0.0987758	mitochondria
H0ZNB9	CA2	0.894989	NA	0.925922	other
H0YWH9	CACNA2D1	0.183362	0.888537	0.277204	Calcium
A0A674HF19	CALM1	0.858707	1.00282	0.89665	Calcium
H0ZXI9	CALR	0.213631	1.19134	0.311429	Calcium
A0A674GGD6	CALU	0.0614882	0.781394	0.136269	Calcium
H0YS39	CANX	0.139925	1.32776	0.22438	Calcium
A0A674HIG0	CAPZA2	0.034538	0.724692	0.110065	contractile
A0A674GV75	CAPZB	0.227081	0.835339	0.326793	contractile
H0ZT41	CASQ2	0.04296	0.867879	0.125443	Calcium
A0A674GSX6	CAVIN1	0.320501	0.768405	0.419548	other
H1A0P3	CCT8	0.0503485	1.41742	0.126677	other
A0A674GXA1	CD36	0.0113879	0.503999	0.0946407	other
H0ZNW4	CFL2	0.90389	1.06429	0.930841	contractile
A0A674GVT1	CHCHD3	0.00290031	0.639499	0.0946407	mitochondria
A0A674GBV7	CISD1	0.097302	0.750639	0.177596	mitochondria
H0YZS9	CISD2	0.0345001	0.692005	0.110065	mitochondria
A0A674HNA0	CS	0.0668684	0.678304	0.142971	mitochondria
A0A674H5Q3	CLYBL	0.075653	0.490819	0.15097	mitochondria
H0YW77	CNP	0.29492	3.8884	0.395281	other
Q27GW5	MT-CO2	0.0305506	0.594431	0.108867	mitochondria
A0A674GAS3	COX5B	0.0200233	0.612481	0.0987758	mitochondria
H0ZP77	COX6C	0.0258319	0.610013	0.103182	mitochondria
A0A674HIK8	CPT1B	0.292146	0.905972	0.392736	mitochondria
A0A674G9L7	CPT2	0.0254399	0.824304	0.103182	mitochondria
A0A674HIU5	CTSD	0.38467	0.898808	0.486527	other
Q6RUP7	MT-CYTB	0.081335	0.597316	0.157285	mitochondria
B5G1C9; B5G1D5	UQCRH	0.0107681	0.612817	0.0946407	mitochondria
B5FYB1; H0ZF47	UQCRFS1	0.0207488	0.579706	0.0987758	mitochondria
B5FZX0	CYC1	0.120772	0.713821	0.20249	mitochondria
B5G2H4	COX6A1	0.0404834	0.579537	0.121199	mitochondria
B5FZB4	COX7C	0.00379674	0.608704	0.0946407	mitochondria
H0ZCY7	DCN	0.678549	1.01179	0.746737	other
H0YV45	DDOST	0.134224	0.892092	0.218357	other
B5FXZ1	DECR1	0.0219654	0.653054	0.0987758	mitochondria
H0Z6P9	DES	0.117703	1.62027	0.200184	contractile
H0ZAV8	DHRS7B	0.012329	0.54588	0.0946407	other
H0ZB04	DHRS7C	0.0610744	0.49398	0.136269	Calcium
H0YPW8	DLAT	0.0111604	0.578287	0.0946407	mitochondria
H0YYH1	DLD	0.0459014	0.556917	0.12596	mitochondria
H0ZPL6	DLST	0.0226748	0.621504	0.0987758	mitochondria
H0Z9F5	DMD	0.608157	1.03335	0.687815	contractile
A0A674HR20	DNAJA4	0.243293	0.91283	0.340307	other
H0Z186	ECI1	0.0674382	0.644924	0.143178	mitochondria
A0A674HHW8	EEF1A1	0.0876039	2.12996	0.163892	other
H0ZAP0	EEF1A2	0.548142	0.956828	0.639261	other
A0A674GD50	EEF1G	0.12023	1.23194	0.20249	other
A0A674GS54	EEF2	0.504748	0.915977	0.601146	other
A0A674HHD6	PRKCSH	0.59117	0.941326	0.677131	Calcium
A0A674GMA2	EHD3	0.844632	1.12884	0.888787	other
H0ZL62	EHD4	0.000179625	0.776106	0.0403259	other
H0ZJM5	EIF4A2	0.343169	1.13979	0.442767	other
A0A674HI38	TUFM	0.787521	1.03843	0.847954	mitochondria
H0ZSU0; H0Z098	ENO2 ; ENO1	0.442539	0.923003	0.544383	other
A0A674GHL9	ERP29	0.126395	0.728074	0.208644	other
A0A674GBK3	ETFA	0.0110266	0.726906	0.0946407	mitochondria
A0A674GEY5	ETFB	0.0248923	0.728589	0.103182	mitochondria
A0A674GQ13	ETFDH	0.00142052	0.814337	0.0946407	mitochondria
H0ZN48; A0A674GWD2	FABP4 ; FABP domain-containing protein	0.270117	1.46144	0.369764	other
A0A674GIH1	FAM162A	0.0590247	0.628105	0.133849	mitochondria
A0A674H5Z7	FBN1	0.478549	0.903335	0.577603	other
H0YQP8	FBP1	0.0110331	2.04482	0.0946407	other
A0A674HR68	FCHSD2	0.391289	1.44346	0.492126	contractile
A0A674HEI1	FECH	0.0352531	0.718248	0.110178	mitochondria
H0ZD26	FH	0.055894	0.6192	0.129543	mitochondria
A0A674HS69	FLNC	0.472779	1.03458	0.572177	contractile
A0A674HFY5; A0A2S2N4P5	ALDO	0.668813	1.21114	0.742737	other
B5G472	FTH1	0.00803482	2.95037	0.0946407	other
H0ZSY4	GAPDH	0.34175	0.857358	0.442207	other
A0A674HGA9	GATD3A	0.062954	0.582417	0.138561	mitochondria
H1A409	GLUL	0.0191338	0.468947	0.0987758	other
A0A674H3V2	GNB1	0.671606	0.980448	0.742737	other
A0A674G9P5	GOT1	0.187228	0.71966	0.282099	other
H0Z6E9	GOT2	0.0832831	0.586315	0.159124	mitochondria
H0YZG9	GPD1	0.456812	0.851001	0.55736	other
A0A674HQY0	GPD2	0.0558459	1.94222	0.129543	mitochondria
H0ZH17	GPI	0.235796	0.788734	0.333982	other
H0ZA03	GRHPR	0.795623	0.973915	0.854629	other
A0A674GU47	GSN	0.724184	0.970179	0.78922	other
A0A674GAB9	GSTM3	0.514754	0.950915	0.608222	other
A0A674GJW4	ACADVL	0.049689	1.54797	0.126677	mitochondria
A0A674GN53	GYS1	0.620586	1.01395	0.696608	other
H0Z0N4	HADH	0.0640923	0.622402	0.138959	mitochondria
H0YPS0	HHATL	0.0489851	0.778454	0.126677	other
A0A674HUD7	HIBADH	0.0033412	0.798214	0.0946407	mitochondria
A0A674HUY4	HIBCH	0.042299	0.533816	0.124949	mitochondria
H0YUB3	HINT2	0.312917	0.755182	0.412023	mitochondria
A0A674G7V1	HK1	0.205286	0.72866	0.30122	mitochondria
A0A674HPN6	HNRNPA2B1	0.022641	0.930551	0.0987758	other
A0A674H351	HNRNPK	0.0507836	1.28759	0.126677	other
A0A674H6G2	HSDL2	0.0524357	0.711428	0.127954	mitochondria
A0A674H9R0	HSP90AA1	0.285201	1.22248	0.384551	other
H0ZLS8	HSP90B1	0.0799897	0.701986	0.157052	Calcium
H0ZRS0	HSPA2	0.0107822	3.37498	0.0946407	other
H0YPI8	HSPA4	0.0562054	1.20913	0.129543	other
H0ZAB3	HSPA5	0.901763	1.02486	0.930785	Calcium
H0YQE7	HSPA8	0.125822	1.08293	0.208466	other
H0ZX08	HSPA9	0.0640896	0.554576	0.138959	mitochondria
H0Z2A1	HSPB1	0.0909784	1.47789	0.168799	other
H0ZJV4	HSPD1	0.108023	0.790964	0.188226	mitochondria
A0A674H8Q2	HSPE1	0.42265	NA	0.526825	mitochondria
H0ZYU3	HSD17B10	0.671012	1.15897	0.742737	mitochondria
A0A674HPC2	IDH1	0.114282	2.0965	0.19585	other
A0A674HHA6	IDH2	0.596376	1.12048	0.681356	mitochondria
H0ZU75	IDH3B	0.0826583	0.639512	0.158605	mitochondria
A0A674GWI9	Ig mu chain C region	0.973883	1.1078	0.98485	other
A0A674H2R0	Ig-like domain-containing protein	0.0269278	0.746127	0.103182	other
A0A674GMH1	Ig-like domain-containing protein	0.0321404	0.836261	0.109565	other
A0A674H122	Ig-like domain-containing protein	0.132785	0.761355	0.216801	other
A0A674HMS6	Ig-like domain-containing protein	0.00239204	0.711998	0.0946407	other
A0A674H5D5	Ig-like domain-containing protein	0.0436387	0.76014	0.125443	other
A0A674GC25	Ig-like domain-containing protein	0.955083	1.01587	0.968019	other
A0A674HLQ5	IMMT	0.0167222	0.620435	0.0946407	mitochondria
B5FZM6	IDH3A	0.0716605	0.662836	0.146816	mitochondria
H0Z4K9	JPH2	0.353646	0.882171	0.453677	Calcium
A0A674H5Z3	KCTD17	0.0505251	0.623186	0.126677	other
H0ZBZ0	KLHL41	0.200733	0.721067	0.296478	contractile
A0A674GF90	KRT12	0.42265	NA	0.526825	other
H0YVZ6	KRT19	0.532641	NA	0.624428	other
A0A674G9Y6	LAMA2	0.196299	0.841894	0.292819	other
H0YYP9	LAMB1	0.052026	0.742886	0.127954	other
A0A674GMK3	LAP3	0.0939604	0.751318	0.172197	other
H0Z5L0	LDB3	0.307141	0.89564	0.406803	contractile
A0A674H468	LDHA	0.440552	1.30829	0.543428	other
H0ZJY5	LETM1	0.173053	0.882636	0.26519	mitochondria
A0A674GJ39	LIM domain binding 3	0.81606	1.07329	0.872407	other
B5G2G0	LDHB1	0.317682	0.844021	0.417074	other
H1A041	LMNA	0.756544	0.992446	0.822489	other
A0A674GCC5	LNPK	0.0277979	0.652496	0.103587	Calcium
A0A674GH01	RPS14	0.0165735	1.1256	0.0946407	other
B5G0V6	ATP5H	0.0646827	0.579676	0.138959	mitochondria
H1A1N6	MYL9	0.0868201	1.509	0.163105	contractile
A0A674GLY0	COX5A	0.00598696	0.608211	0.0946407	mitochondria
A0A674GVB4	TUBA5	0.0688592	1.36937	0.14431	other
A0A674HD48	RAB10	0.00176885	0.724882	0.0946407	other
A0A674GW94	H2B	0.934464	1.00096	0.95575	other
B5FXC8	H4	NA	1	NA	other
A0A674HPN4	COX4	0.0176118	0.58852	0.0952735	mitochondria
A0A674GXN9	HDHA	0.0803731	0.852536	0.157052	mitochondria
A0A674GYS8	Keratin, type II cytoskeletal cochleal-like	0.699513	1.15892	0.767925	other
A0A674H5Z2	HADHB	0.122433	0.835823	0.204359	mitochondria
A0A674GNR5	H2A	0.508827	0.891355	0.6044	other
H1A291	ACADM	0.844384	0.987854	0.888787	mitochondria
A0A674H307	AKR1B1-like	0.471872	0.958513	0.572177	other
A0A674GT93	PFKM	0.832106	0.994828	0.887448	other
A0A674HNA5	PYGL	0.589532	0.968131	0.676982	other
H0Z0C5	KRT4-like	0.327873	0.634004	0.427951	other
H0ZJV0	LGALS	0.0691862	4.79195	0.14431	other
A0A674GCM7	PC	0.241366	NA	0.338666	mitochondria
A0A674GEJ8	PC	0.0113341	0.752195	0.0946407	mitochondria
B5G1Q7	COX6B1	0.0156133	0.573311	0.0946407	mitochondria
A0A674HV74	TUBB5	0.179175	1.60621	0.27271	other
A0A674H5F4	ECH1	0.230874	0.78657	0.330135	other
H0Z885	LTF	0.550837	0.900588	0.64074	other
H0ZCW2	LUM	0.835018	1.07461	0.888443	other
H0ZKN4	MB	0.0914049	3.64184	0.168892	other
A0A674HDV5	MBP	0.0380438	NA	0.116998	other
A0A674GCS5	MCAM	0.154938	1.22826	0.2433	other
H0ZJS4	MCCC1	0.0836954	0.654962	0.159234	mitochondria
H0YTG9	MCCC2	0.0226978	0.65973	0.0987758	mitochondria
A0A674GUL2	MCU	0.0166821	0.586632	0.0946407	mitochondria
A0A674HDI6	MDH1	0.235696	0.795727	0.333982	other
B5G3E1; B5G3E4	MDH2	0.0681982	0.599685	0.143761	mitochondria
H1A005	ME2	0.0476424	0.350531	0.12596	mitochondria
A0A674H9V7	MECR	0.209626	0.608477	0.306587	mitochondria
H0YQG0	MICOS13	0.0293707	0.595911	0.107215	mitochondria
A0A2S2N5E8	CYC1	0.00827934	0.628171	0.0946407	mitochondria
A0A2S2N4R3	NDUV1	0.00762182	0.585102	0.0946407	mitochondria
A0A2S2N537	ACADVL	0.219769	1.5268	0.319341	mitochondria
H0ZGQ7	MPC1	0.380665	0.857063	0.482821	mitochondria
A0A674GI80	MPZ	0.101758	NA	0.182102	other
H0ZVC3	MRPS36	0.036646	0.658777	0.113476	mitochondria
H0ZBF5	MTCH2	0.0322108	0.639093	0.109565	mitochondria
A0A674G9D8	MTX2	0.0349336	0.613276	0.110178	mitochondria
A0A674GD51	MYOM1	0.279395	0.517132	0.378999	contractile
A0A674GBN3	MYOM2	0.022879	0.772599	0.0987758	contractile
H0YSG8	MYOT	0.0465386	1.68764	0.12596	contractile
H0Z9I1	MYOZ1	0.849515	1.32972	0.889119	contractile
A0A2S2N4S1	NDUFC2	0.0132471	0.537417	0.0946407	mitochondria
B5FZM2	NDUFA2	0.00631453	0.571199	0.0946407	mitochondria
B5FYU0	NDUFA5	0.0333856	0.74278	0.110065	mitochondria
B5G1U3	NDUFA6	0.0394763	0.464942	0.119762	mitochondria
B5FZL1	NDUFB9	0.0100981	0.52159	0.0946407	mitochondria
B5FZT2	NDUFS6	0.00296585	0.582081	0.0946407	mitochondria
Q1W119	MT-ND1	0.021278	0.544875	0.0987758	mitochondria
Q1W110; Q27GV9	MT-ND4; MT-ND4	0.0210219	0.416939	0.0987758	mitochondria
Q1W109	MT-ND5	0.0267262	0.520414	0.103182	mitochondria
B5G1H4	NDUFA10	0.00933211	0.552284	0.0946407	mitochondria
B5G3M2	NDUFA11	0.0269283	0.520523	0.103182	mitochondria
A0A674GNV0	NDUFA12	0.0128347	0.569462	0.0946407	mitochondria
A0A674G714	NDUFA13	0.0069954	0.49476	0.0946407	mitochondria
A0A674H3K0	NDUFA7	0.00682434	0.57185	0.0946407	mitochondria
A0A674H230	NDUFA8	0.00853117	0.575123	0.0946407	mitochondria
A0A674GCJ9	NDUFA9	0.00637285	0.558943	0.0946407	mitochondria
B5G0K6	NDUFAB1	0.08162	0.659812	0.157285	mitochondria
H0Z8I4	NDUFB10	0.00140515	0.614219	0.0946407	mitochondria
B5FYG8	NDUFB3	0.0108959	0.593059	0.0946407	mitochondria
H0ZT24; B5G2C7	NDUFB4 ; NDUFB4	0.0152236	0.551287	0.0946407	mitochondria
B5G0I5	NDUFB5	0.0149974	0.559747	0.0946407	mitochondria
A0A674HUM4	NDUFB6	0.0539656	0.628245	0.128204	mitochondria
A0A674HFI9	NDUFB7	0.0448264	0.554469	0.125794	mitochondria
A0A674H213	NDUFS1	0.00587162	0.580779	0.0946407	mitochondria
A0A674HEU8	NDUFS2	0.00621786	0.577204	0.0946407	mitochondria
H0ZJA8	NDUFS3	0.00831957	0.577498	0.0946407	mitochondria
B5FZK9	NDUFS4	0.00601996	0.583194	0.0946407	mitochondria
B5G0Z7	NDUFS5	0.0132128	0.563541	0.0946407	mitochondria
H0YRI6	NDUFS7	0.0300947	0.61954	0.1081	mitochondria
H0ZAQ6	NDUFS8	0.00152142	0.581477	0.0946407	mitochondria
B5G0Q5	NDUFV2	0.00546723	0.550407	0.0946407	mitochondria
A0A674GYR0	NDUFV3	0.00442173	0.584784	0.0946407	mitochondria
H0ZPA2; A0A674HHP5	NEB ; NEB	0.0024504	0.715092	0.0946407	contractile
A0A674HRM9	NEFL	0.0458592	NA	0.12596	other
A0A674GUF6	NEFM	0.0415088	NA	0.123427	other
H0ZJC8	NID1	0.0173389	1.05969	0.0949412	other
A0A674GR26	NIPSNAP2	0.0384219	0.575378	0.117357	mitochondria
A0A674GK92	NME2	0.336497	0.932381	0.436668	other
A0A674GC43	NPM1	0.158097	1.36749	0.247336	other
H0YUB7	OARD1	0.0563528	0.771645	0.129543	other
A0A674GNH5; A0A674HJ43	OBSCN	0.0342709	0.707254	0.110065	contractile
A0A674HR82	OGDH	0.0126683	0.710822	0.0946407	mitochondria
A0A674GB69	OGN	0.490548	0.921699	0.58892	other
A0A674H911	OXCT1	0.154975	0.768512	0.2433	mitochondria
A0A674GPR3	P4HB	0.105115	0.822498	0.186548	other
H0YWD3	PARK7	0.984697	1.0858	0.9883	other
A0A674GGK6	PBXIP1	0.164368	0.891336	0.256254	other
H0ZKY4	PCCA	0.0574087	0.585398	0.130845	mitochondria
A0A674GN75	PCCB	0.0247811	0.61808	0.103182	mitochondria
H0ZBD6	PDHA1	0.0477859	0.575309	0.12596	mitochondria
A0A674HKK7	PDHB	0.0225725	0.616013	0.0987758	mitochondria
H0ZII2	PDHX	0.0461539	0.595035	0.12596	mitochondria
H0ZIZ6	PDIA3	0.620353	0.971894	0.696608	other
H0ZS56	PDIA6	0.254135	1.17913	0.352181	other
H0ZDY0	PDK1	0.273281	0.803561	0.371828	mitochondria
A0A674GU32	PDLIM3	0.0153636	1.52555	0.0946407	contractile
A0A674GNM5; A0A674GP13	PDLIM5 ; PDLIM5	0.588052	4.18231	0.676982	contractile
A0A674GY50	PDZ domain-containing protein	0.0333918	1.04515	0.110065	other
B5G3G8	PPIA	0.0804154	1.50274	0.157052	other
H0Z8R2	PFKL	0.115705	1.16758	0.197535	other
A0A674GL26	PFN1	0.142707	2.25125	0.227218	other
A0A674GF09	PGAM1	0.31196	0.861658	0.411971	other
A0A674GTA3	PGK1	0.424898	0.868401	0.527015	other
H0ZI36	PGM1	0.539383	0.973763	0.630685	other
A0A674H2I7	PHB	0.0505829	0.587347	0.126677	mitochondria
H0ZSS1; A0A674G6X6	PHB2	0.0442308	0.606955	0.125443	mitochondria
H0Z358	PHKA1	0.0404897	0.76765	0.121199	other
A0A674HRJ9	PKM	0.389476	0.920658	0.491221	other
A0A674HDS4	PLEC	0.847218	0.982417	0.888787	other
H1A172	PPP2R1A	0.0529523	1.19905	0.128204	other
A0A674H3W2	PRELP	0.70886	1.05466	0.774399	other
A0A674HS09	Protein kinase domain-containing protein	0.00478474	0.708598	0.0946407	other
B5G411	COX7B	0.0134083	0.577653	0.0946407	mitochondria
B5G0R8	DDT	0.76871	1.02243	0.831689	other
B5FXI3	ECHS1	0.0714752	0.666759	0.146816	mitochondria
B5KFF4	ATP5F1E	0.0167927	0.569729	0.0946407	mitochondria
B5FYF1	H1-10	0.986099	0.999626	0.9883	other
B5G3T0	NDUFA4	0.080736	0.626078	0.157052	mitochondria
B5G0M4	PRDX1	0.252396	1.15815	0.350854	other
B5G186	Putative PEBP1	0.921248	1.08963	0.946545	other
B5FZ09	ATP5MK	0.0319184	0.509773	0.109565	mitochondria
B5G1U4	PVALB	0.182232	0.618395	0.276427	Calcium
H0Z3U2	PYGB	0.234611	1.3887	0.333982	other
H0YP88	RAB11B	0.56455	0.954026	0.651627	other
A0A674HVP7	RACK1	0.0246131	1.55557	0.103182	other
H0Z2P1	RAN	0.108156	1.28627	0.188226	other
H0YRZ7	REEP5	0.0719416	1.08199	0.146816	Calcium
A0A674GKH2	RTN2	0.263937	0.751585	0.364639	Calcium
A0A674GE45	RLP18	0.0484503	1.12404	0.126478	other
H0YWU1	RPL12	0.707458	1.03476	0.774399	other
B5G289	RPL13A	0.0292862	1.2594	0.107215	other
H0ZGK7	RPL4	0.0328615	1.14364	0.110065	other
B5G3W2	RPL7	0.655693	1.02573	0.730536	other
B5FYM8	RPL7A	0.168709	1.1141	0.26031	other
A0A674GML5	RPN1	0.982519	1.01038	0.9883	other
A0A674H1W1	RPN2	0.191218	0.918518	0.287146	other
B5FZH6	RPS13	0.444361	0.935636	0.545131	other
H0ZLG5	RPS20	0.005062	1.18147	0.0946407	other
H0Z9N6	RPS27A	0.0995234	1.18312	0.180185	other
A0A674GKT7	RPS5	0.997388	1.01004	0.997388	other
A0A674GAD0	RPS8	0.271652	NA	0.370735	other
A0A6E7LUM4	RPSA	0.0312187	1.13258	0.109509	other
A0A674HBF9	RTN4	0.0166711	0.602115	0.0946407	other
H0ZP28	SAMM50	0.013988	0.617802	0.0946407	mitochondria
A0A674H2V6	SFTPB	0.838139	NA	0.888787	other
A0A674HIJ7	SAR1B	0.10469	0.665412	0.186531	other
H0ZD78	SDHA	0.00716629	0.487277	0.0946407	mitochondria
A0A674G8K4	SDR39U1	0.00623658	0.673481	0.0946407	other
A0A674H9X0	SERPINH1	0.634387	0.995771	0.710323	other
H0ZLJ2	SFXN4	0.060535	0.720815	0.135901	mitochondria
A0A674GMM8	HSPB2	0.154708	0.817005	0.2433	other
A0A674GXU9	SLC25A11	0.0353354	0.546645	0.110178	mitochondria
A0A674GA15	SLC25A12	0.0551466	0.717728	0.129543	mitochondria
H0ZFN0	SLC25A20	0.0807997	0.883389	0.157052	mitochondria
A0A674GJF5	SLC25A22	0.107982	0.742511	0.188226	mitochondria
A0A674H361	SLC25A3	0.0109479	0.553502	0.0946407	mitochondria
H0Z8Q4	SLC25A4	0.0496231	0.605953	0.126677	mitochondria
A0A674HVW3	SNTA1	0.237401	0.78039	0.335198	other
H0ZTB6	SOD1	0.869357	1.20704	0.905665	other
A0A2S2N524	DDX39B	0.138763	1.07342	0.223315	other
A0A674G7G4	SPTAN1	0.0232511	0.810519	0.0994263	other
A0A674HSL6	SPTBN1	0.0444218	0.783694	0.125443	other
A0A674GH25	SRL	0.0168625	0.73852	0.0946407	Calcium
A0A674G8F6	SDHB	0.0271169	0.51964	0.103182	mitochondria
A0A674GAV5	SDHC	0.0118763	0.466866	0.0946407	mitochondria
A0A674G9P2	SUCLA2	0.067603	0.646708	0.143178	mitochondria
A0A674H3P5	SUCLG1	0.069423	0.670974	0.14431	mitochondria
B5G0D4	SOD2	0.0731698	0.631774	0.146816	mitochondria
H0Z525	SURF4	0.00792579	0.660742	0.0946407	other
A0A674GTT0	SYNPO2	0.141077	NA	0.225422	contractile
A0A674GTP4	SYPL2	0.0043931	0.794441	0.0946407	Calcium
A0A674GLF7	TCAP	0.606148	NA	0.687274	Calcium
H0Z433	TFAM	0.0153084	0.636899	0.0946407	mitochondria
H0Z7B1	TGM2	0.482968	1.05921	0.581374	other
H0Z7G5	TMEM109	0.0343476	0.614019	0.110065	Calcium
A0A674GD99	TPM1	0.00523714	0.775618	0.0946407	contractile
A0A2S2N611	TPI1	0.11239	0.779404	0.193344	other
A0A674HU64	TUFM	0.241089	1.11475	0.338666	mitochondria
A0A674HVA7	TST	0.0712577	0.4959	0.146816	mitochondria
H1A034	TUBA1C	0.10684	1.92434	0.188226	other
A0A674GC49	TUBA8	0.136209	1.44095	0.220786	other
B5G4G7	TUBB4B	0.100889	1.42346	0.181924	other
B5G117	TXN	0.0646375	1.71547	0.138959	other
H0Z274	TYSND1	0.119256	0.714149	0.202061	other
A0A674GW90	UBE2A	0.0538585	0.486659	0.128204	other
H0YVL2	UGP2	0.373726	1.31637	0.475828	other
H0Z377	UNC45B	0.430727	1.12753	0.532772	other
B5G1I4	UQCR10	0.0298358	0.583275	0.108035	mitochondria
B5FZH4	UQCRB	0.0141957	0.603498	0.0946407	mitochondria
H0ZBA3	UQCRC1	0.0161399	0.602249	0.0946407	mitochondria
A0A674H477	UQCRC2	0.022204	0.602767	0.0987758	mitochondria
H0YPJ5	UQCRQ	0.0264697	0.591944	0.103182	mitochondria
H0ZHL1	VAPA	0.124781	0.88455	0.207505	contractile
B5G1M5	VAPB	0.0122758	0.793506	0.0946407	contractile
A0A674HT04	VCL	0.144576	1.71394	0.22938	other
H0YU57	VCP	0.453529	0.955584	0.554862	other
A0A674HLV1	VDAC2	0.0195155	0.521139	0.0987758	mitochondria
A0A674HC64	VDAC3	0.00376708	0.716969	0.0946407	mitochondria
A0A674GB00	ACADVL	0.0732374	1.76708	0.146816	mitochondria
H0YST2	VIM	0.047041	1.96412	0.12596	other
A0A674GWB0	WFS1	0.298899	1.1562	0.398237	Calcium
H0Z4W0	YWHAE	0.221172	1.08506	0.320283	other
B5G027	YWHAG	0.87536	1.03637	0.909807	other
A0A674H511	YWHAH	0.0125798	1.31104	0.0946407	other
H0ZPB2	YWHAZ	0.202185	1.18106	0.297642	other

### Sheet: Figure 5h
bird	Syllable_ID	mean_pre	mean_post	p_value	t_value	parameter
1	data.1	527.011	510.086	1.74346e-15	8.18118	Mean fo
1	data.2	994.033	973.05	9.04956e-105	24.6521	Mean fo
1	data.3	524.684	513.859	4.39759e-16	8.33136	Mean fo
2	data.1	523.178	527.847	0.234761	-1.18968	Mean fo
2	data.2	541.615	530.561	1.65879e-26	11.3247	Mean fo
2	data.3	3709.63	3652.53	1.70792e-15	8.23382	Mean fo
2	data.4	4246.45	4153.03	5.45785e-35	13.3886	Mean fo
2	data.5	527.35	513.859	9.4856e-06	4.47637	Mean fo
3	data.1	504.482	490.76	1.54394e-24	10.4615	Mean fo
3	data.2	645.634	637.568	4.1024e-12	7.00767	Mean fo
4	data.1	520.393	523.272	3.83696e-07	-5.10655	Mean fo
4	data.2	539.962	535.341	4.17449e-05	4.11349	Mean fo
4	data.3	897.983	905.592	1.66226e-24	-10.4556	Mean fo
4	data.4	802.695	789.404	0.0464753	1.9934	Mean fo
5	data.1	842.069	833.106	7.01283e-13	7.34792	Mean fo
5	data.5	811.372	812.283	0.176342	-1.35367	Mean fo
6	data.3	541.614	546.341	3.42412e-12	-7.11448	Mean fo
7	data.1	932.393	946.864	0.179699	-1.34375	Mean fo
7	data.2	595.219	593.599	0.0551605	1.92252	Mean fo
7	data.3	706.263	710.945	0.00806585	-2.66089	Mean fo
8	data.4	664.303	667.101	4.26367e-09	-5.99588	Mean fo
8	data.5	935.311	1008.15	6.53157e-17	-8.70809	Mean fo
9	data.4	827	831.823	0.00661054	-2.72073	Mean fo
10	data.3	870.708	854.964	3.15975e-05	4.19984	Mean fo
10	data.4	603.81	606.353	0.390465	-0.859506	Mean fo
10	data.5	602.459	598.329	9.83602e-17	8.60026	Mean fo
1	data.1	27.0463	13.8932	2.61217e-10	6.43189	fo range
1	data.2	63.8162	51.6189	0.00840119	2.64086	fo range
1	data.3	29.0412	17.5139	3.08731e-13	7.43795	fo range
2	data.1	99.7729	94.5708	0.713694	0.367116	fo range
2	data.2	61.82	50.4333	4.81879e-17	8.71387	fo range
2	data.3	2161.13	2041.01	2.26484e-17	8.80975	fo range
2	data.4	1797.03	1779.13	0.310605	1.01502	fo range
2	data.5	132.705	72.7727	8.27861e-07	4.99408	fo range
3	data.1	55.8494	46.8366	1.17777e-10	6.5017	fo range
3	data.2	112.452	37.1175	4.80975e-16	8.23473	fo range
4	data.1	89.3978	69.6225	4.22264e-20	9.35507	fo range
4	data.2	59.2696	51.0919	0.000823894	3.35351	fo range
4	data.3	558.85	498.387	1.0023e-29	11.6491	fo range
4	data.4	124.847	131.37	0.560651	-0.58206	fo range
5	data.1	66.959	71.185	0.070264	-1.81361	fo range
5	data.5	45.3341	55.8752	2.85029e-08	-5.62345	fo range
6	data.3	25.6513	24.8682	0.219065	1.23039	fo range
7	data.1	246.796	270.983	0.311391	-1.01343	fo range
7	data.2	41.4129	36.61	1.87258e-05	4.32511	fo range
7	data.3	166.875	141.105	7.04592e-15	8.05174	fo range
8	data.4	55.1137	44.5422	2.43453e-18	9.13912	fo range
8	data.5	948.601	955.374	0.218877	-1.2313	fo range
9	data.4	207.875	259.484	0.000485829	-3.4983	fo range
10	data.3	96.6707	86.8222	5.89848e-06	4.57891	fo range
10	data.4	21.9682	21.2856	0.504965	0.66717	fo range
10	data.5	18.006	17.3554	0.109562	1.60296	fo range
1	data.1	-1.77308	-1.72601	6.24527e-33	-12.4063	Wiener Entropy
1	data.2	-2.22285	-2.05008	2.94339e-122	-27.2683	Wiener Entropy
1	data.3	-1.79203	-1.76077	3.98926e-18	-8.85108	Wiener Entropy
2	data.1	-1.78923	-1.78434	0.285528	-1.06917	Wiener Entropy
2	data.2	-1.78288	-1.86937	6.38484e-33	12.8994	Wiener Entropy
2	data.3	-3.2403	-3.22196	0.00107336	-3.29047	Wiener Entropy
2	data.4	-3.27162	-3.19151	7.10699e-30	-12.1621	Wiener Entropy
2	data.5	-1.82319	-1.82645	0.463547	0.733602	Wiener Entropy
3	data.1	-1.3829	-1.42882	1.13918e-20	9.50186	Wiener Entropy
3	data.2	-1.8481	-1.81256	2.46806e-23	-10.1709	Wiener Entropy
3	data.3	-1.7247	-1.77528	1.01496e-60	17.449	Wiener Entropy
4	data.1	-1.65038	-1.64829	0.445245	-0.763629	Wiener Entropy
4	data.2	-1.73529	-1.78706	2.21979e-20	9.42798	Wiener Entropy
4	data.3	-1.78209	-1.81978	8.84468e-20	9.27065	Wiener Entropy
4	data.4	-1.74556	-1.81544	1.94382e-46	14.9722	Wiener Entropy
5	data.1	-1.75577	-1.77336	0.000239783	3.69483	Wiener Entropy
5	data.2	-1.88744	-2.00243	7.43395e-86	23.1966	Wiener Entropy
5	data.3	-1.92519	-1.9202	0.375995	-0.885946	Wiener Entropy
5	data.4	-1.62895	-1.62581	0.535648	-0.619758	Wiener Entropy
5	data.5	-1.80642	-1.85163	2.25238e-09	6.06952	Wiener Entropy
5	data.6	-1.62859	-1.65602	3.02083e-12	7.12105	Wiener Entropy
6	data.1	-1.47512	-1.47883	0.593026	0.53476	Wiener Entropy
6	data.2	-1.8106	-1.79511	0.000527175	-3.48666	Wiener Entropy
6	data.3	-1.78756	-1.71773	9.28599e-29	-11.7721	Wiener Entropy
7	data.1	-1.60386	-1.77979	9.20371e-89	25.2058	Wiener Entropy
7	data.2	-2.15428	-2.29093	1.18032e-28	11.8985	Wiener Entropy
7	data.3	-2.01197	-2.08374	1.30164e-29	12.1378	Wiener Entropy
7	data.4	-1.81183	-1.95659	3.34811e-72	21.6437	Wiener Entropy
8	data.1	-1.71276	-1.76475	1.21981e-05	4.42526	Wiener Entropy
8	data.2	-1.91431	-1.95027	1.22197e-07	5.3798	Wiener Entropy
8	data.3	-1.577	-1.57047	0.278186	-1.08576	Wiener Entropy
8	data.4	-2.02557	-2.01623	0.190323	-1.31168	Wiener Entropy
8	data.5	-2.04847	-2.13721	5.12266e-31	12.5447	Wiener Entropy
9	data.1	-1.70904	-1.69379	0.0222094	-2.28982	Wiener Entropy
9	data.2	-1.80554	-1.76173	1.01391e-10	-6.52449	Wiener Entropy
9	data.3	-1.85155	-1.85217	0.915732	0.105834	Wiener Entropy
9	data.4	-1.78071	-1.79132	0.199182	1.28461	Wiener Entropy
10	data.1	-1.84092	-1.87079	3.19529e-07	5.18031	Wiener Entropy
10	data.2	-1.86104	-1.92336	6.12755e-22	10.0871	Wiener Entropy
10	data.3	-1.99908	-2.04611	5.25477e-19	9.26945	Wiener Entropy
10	data.4	-1.992	-2.06087	2.1444e-26	11.2538	Wiener Entropy
10	data.5	-1.878	-1.96865	4.67334e-46	15.7986	Wiener Entropy
