## Supplemental Table S2 for "Peak performance singing requires daily vocal exercise in songbirds"

### Sheet: Mass Spec results
main_function	Master.Protein.Accessions	gene	curated gene name	Animal1_intact	Animal2_intact	Animal3_intact	Animal1_denervated	Animal2_denervated	Animal3_denervated	peptides
Sarcomere	H0ZAS1; A0A674G8N5	LOC100227533 ; LOC100227533	MYH13	1.0147e+09	1.5923e+09	1.34524e+09	8.22029e+08	1604895133	1.64163e+09	91
Sarcomere	A0A674GMI4; A0A674GPZ1; A0A674HA36; A0A674GUX9; A0A674H378; A0A674GQ92	LOC100229783 ; MYSS protein ; LOC100218875 ; MYH1B protein ; LOC105760990 ; LOC100228485	MYH-fast	4.55599e+07	2.88492e+07	6.15417e+07	414438280	2.98282e+08	3.82992e+08	21
Sarcomere	A0A674HGN3	MYH7	MYH7	3.19494e+06	4.00735e+06	3.25442e+06	28118686	1.20183e+07	1.11594e+07	2
Sarcomere	A0A674HF28	MYH7B	MYH7B	3.46971e+06		1.11584e+06	1.13833e+06	4858032	1.57796e+06	1
Sarcomere	A0A674GPW3	MYH6 protein	MYH6		1.25641e+06	1.19139e+06	1.24326e+06		482230	1
Sarcomere	B5KFH0	MYL1	MYL1	1.05078e+09	1.56043e+09	1.36557e+09	1.35379e+09	1.93759e+09	2.09555e+09	16
Sarcomere	H0YPL1	MYL3	MYL3	2.23545e+06	13916888		1.71504e+06	14816830	1.87155e+07	5
Sarcomere	A0A2S2N5S9	Myosin regulatory light chain 2, skeletal muscle isoform (Fragment)	MYL2	9.45401e+08	1.37036e+09	1.19097e+09	1151232162	1.69789e+09	1.77167e+09	16
Sarcomere	A0A674HN42	MYBPC1	MYBPC1	2275785	1.08961e+06	1.99452e+06	6240466	4.97225e+06	5.38718e+06	2
Sarcomere	A0A674GQQ7	Myosin binding protein C, fast type	MYBPC2	5.35131e+06	9149241	1.42206e+07	1.50644e+07	1.84849e+07	2.43346e+07	13
Sarcomere	A0A674G7C5	MYBPC3	MYBPC3	1.20737e+07	1.36951e+07	14014785	8.61451e+06	1.5217e+07	19638050	10
Sarcomere	A0A674GAS7	MYBPH	MYBPH	5.92824e+07	7.80437e+07	61023632	74863062	1.15533e+08	9.94018e+07	16
other	H0ZKL6	MYH9	MYH9	966267	1.3148e+06	1.29307e+06	4.73925e+06	5024573	4.75364e+06	2
other	B5G4P8	Histone H3	H3	127493576	169165596	160955306	248478032	302626624	362165048	2
other	H0YZ85	H2AZ1	H2AZ1	9.81945e+06	1.37809e+07	1.31233e+07	1.89435e+07	2.40968e+07	2.86527e+07	2
Sarcomere	H0ZNH2	ACTC1	ACTA1	1.60723e+09	2397673493	2088613583	2.46427e+09	3060954315	4.46698e+09	9
Sarcomere	H0YUG0	TPM2	TPM2	1.88238e+08	2.69823e+08	2.51309e+08	2.52463e+08	3.11614e+08	419416752	16
Sarcomere	A0A674HKJ3	TNNT3	TNNT3	1.717e+08	2.78167e+08	2.51957e+08	2.51092e+08	3.61936e+08	417284727	16
Sarcomere	A0A674HTP0	TNNI2	TNNI2	1.29947e+08	161214510	140893500	1.86254e+08	2.02613e+08	2.42934e+08	4
Sarcomere	H0Z6Z2	TNNC2	TNNC2	7.33593e+07	1.15646e+08	121063064	9.33623e+07	148269596	1.60658e+08	6
Sarcomere	A0A674GJT9	Titin	TTN	3.4567e+07	44762774	42248636	4.55836e+07	6.4049e+07	68846342	17
Calcium Handling	A0A674HG57	ATP2A1	SERCA1	1.87957e+09	2.15851e+09	1936864099	2090130587	2335815641	3.44783e+09	36
Calcium Handling	A0A674GUH3; A0A674HD26	RYR1 ; RYR1	RYR1	1.18932e+07	1.63023e+07	1.47976e+07	1.90097e+07	2.91164e+07	3.82695e+07	33
Calcium Handling	A0A674GZG1	RYR2	RYR2	2.17774e+06	3.69937e+06	2.86016e+06	2498937	5691292	4.97889e+06	1
other	A0A674GJC8	CKM	CKM	1.20391e+09	744708514	1.34228e+09	1.90176e+09	1.84786e+09	3.1757e+09	12
Mitochondria	H0Z9I0	CKMT2	CKMT2	3.6332e+08	3.96088e+08	7.58118e+08	353760696	3.0372e+08	732509234	19
other	H0ZRK1	CKB	CKB			5.16171e+06	7.20809e+06	7.07356e+06	11638967	1
Calcium Handling	H0ZEI2	Parvalbumin	OCM3	6.97782e+08	4.41936e+08	4.15301e+08	2.99769e+08	751485148	5.38291e+08	11
other	H0ZLC7	COL3A1	COL3A1	79636152	7.00102e+07	38320796	103625344	1.21844e+08	126688776	25
other	H0YTI8	COL1A2	COL1A2	5.20849e+07	4.92203e+07	24344974	6.4392e+07	77031696	7.13535e+07	19
other	A0A674HIB9	COL1A1	COL1A1	4.65786e+07	34298095	1.7856e+07	5.53369e+07	5.78469e+07	54657938	4
other	H0ZEN6	COL4A2	COL4A2	19178673	1.68237e+07	16034598	2.16969e+07	2.93384e+07	3.0903e+07	6
other	A0A674H481	COL5A2	COL5A2	1.75598e+07	1.56719e+07	7.43967e+06	21439044	23028412	23895769	2
other	H0ZEK9	COL4A1	COL4A1	1.20576e+07	1.42411e+07	1.29891e+07	21747367	22742233	30947572	4
other	A0A674GH93	COL6A3	COL6A3	8212680	6.92155e+06	1.14861e+07	1.43928e+07	16145663	22631386	26
other	A0A674GXL3	COL6A2	COL6A2	8.26827e+06	6.60535e+06	9760122	1.33317e+07	1.43288e+07	18777640	7
other	H0YYU8	Collagen alpha-1(VI) chain	COL6A1	8.23978e+06	6.27865e+06	8.88258e+06	1.35443e+07	1.48307e+07	1.9326e+07	10
Sarcomere	A0A674HF08	[Myosin light-chain] kinase	Unknown	3.24759e+06	4.55838e+06	5.90272e+06	4.12517e+06	4.64722e+06	8.03885e+06	7
Mitochondria	B5G465	10 kDa heat shock protein, mitochondrial	HSPE1	1.02216e+07	26967391	45651050	1.80094e+07	46490933	77413546	1
other	A0A2S2N441	40S ribosomal protein S18 (Fragment)	RPS18	4.66303e+06	5.42194e+06	4988600	1.0139e+07	1.05851e+07	12139943	2
other	A0A674GKZ0	40S ribosomal protein S19	RPS19	3.4157e+06	4.02574e+06	3.86324e+06	7.41716e+06	7.78215e+06	9.36617e+06	2
other	B5FY09	40S ribosomal protein S28	RPS28	1.49498e+06	5.31972e+06	5.01685e+06	1.16938e+07	9843750	1.19304e+07	2
Mitochondria	H0YP61	ACAA2	ACAA2	1.59807e+07	2.08314e+07	4.16582e+07	3.51199e+07	5.53146e+07	1.06924e+08	10
Mitochondria	H0ZMD6	ACADL	ACADL	1.06192e+07	14666768	27831966	12634959	15557240	2.76034e+07	6
Mitochondria	H0ZJL8	ACADM	ACADM	1.30458e+07	1.83908e+07	2.25556e+07	1.94591e+07	3.13976e+07	2.90697e+07	3
Mitochondria	A0A674G8C5	ACADS	ACADS	8.89999e+06	8.17338e+06	1.89535e+07	7.15474e+06	7178447	2.05094e+07	6
Mitochondria	H0ZQX7	ACAT1	ACAT1	37235668	49526854	5.56892e+07	2.90585e+07	59627020	6.5715e+07	12
other	A0A674GJ18	ACHE	ACHE	4.00325e+06	2660754	4.57481e+06	6.52806e+06	5.62554e+06	1.28025e+07	3
Mitochondria	H0ZI30	ACO2	ACO2	1.41118e+08	1.90945e+08	3.52244e+08	1.68394e+08	2.3831e+08	440514405	41
other	A0A674H2C2	ACP1	ACP1	5.11094e+06	3942410	6.90904e+06	9041578	9549575	12714194	2
Mitochondria	A0A674GX62	ACSL1	ACSL1	1.42286e+07	1.61022e+07	2.44639e+07	27155984	3.0618e+07	4.8274e+07	18
other	A0A674H465	ACTG1	ACTG1	4.28028e+07	3.78267e+07	41855972	1.57115e+08	110323100	1.21101e+08	4
other	A0A674HN80	ACTN1	ACTN1	2.52828e+06	5.51865e+06	5.42532e+06	4649824	8857153	10580481	1
Sarcomere	H0ZJL3	ACTN2	ACTN2	7.42089e+07	1.09609e+08	1.06365e+08	133832374	1.56437e+08	2.03183e+08	27
Mitochondria	A0A674HCG6	Acyl-CoA thioesterase 13	ACOT13	5275366	9581304	15719607	8.1646e+06	1.5153e+07	2.01148e+07	2
other	A0A674H7A0	ACYP2	ACYP2	9826373	7.53715e+06	1.39967e+07	1.08734e+07	1.23309e+07	22172411	3
Calcium Handling	A0A674GDB4	ADIPOQ	ADIPOQ	6.60964e+06	3.67461e+06	5.10017e+06	11786166	1.27263e+07	1.4728e+07	2
Mitochondria	H0ZKC0	ADP/ATP translocase	SLC25A4	3.911e+07	53486158	50408672	46881951	76859838	108684407	2
Sarcomere	H0ZG01	ADPRHL1	ADPRHL1	5.60055e+06	3.04356e+06	7875999	3484710	3.98328e+06	7173436	2
other	H0ZIM5	ADSL	ADSL	5.55006e+06	3.6031e+06	6216526	5.88302e+06	6.20641e+06	7.88917e+06	3
other	H0ZRP1	ADSS1	ADSS1	1.58348e+07	1.47371e+07	2.9137e+07	3.21137e+07	41290633	6.3472e+07	7
Mitochondria	A0A674HA38	AFG3L2	AFG3L2	3.20475e+06	4388716	5.49463e+06	4368888	5.62641e+06	7.96e+06	2
Mitochondria	H0ZN07	AGK	AGK	3079579	3.95617e+06	5.94353e+06	2.53292e+06	3.94308e+06	7.67991e+06	2
other	H0Z4Q4	AGL	AGL	8.11994e+06	10217439	10448008	1.36193e+07	1.6073e+07	17206071	16
other	A0A674HNW8	AHCY	AHCY	2.16239e+06	1.18142e+06	2.20456e+06	1.03912e+07	6017473	8239289	3
Mitochondria	A0A674HU17	AIFM1	AIFM1	3.75132e+06	6194549	7.08221e+06	4.55107e+06	7735035	1.14167e+07	5
other	A0A674GYE8	AKR7A2	AKR7A2	2.91579e+06	3.86496e+06	5.09873e+06	4.60834e+06	7.53679e+06	9.17126e+06	3
other	A0A674HGM4	ALB	ALB	8.62729e+07	3.25083e+07	69976414	112442552	92849164	113349964	20
Mitochondria	A0A674GIA8	ALDH2	ALDH2	5.13931e+06	7914607	1.10799e+07	8.81171e+06	20702314	2.56283e+07	10
Mitochondria	A0A674GR63	ALDH5A1	ALDH5A1	1.62974e+06	NA	3.10634e+06	6163069	5339935	9540904	1
Mitochondria	H0ZV71	ALDH6A1	ALDH6A1	1.26465e+07	11415945	1.74445e+07	9.11108e+06	9846918	1.59867e+07	11
other	A0A674HIS9	Alpha-1,4 glucan phosphorylase	PYGM	6.08424e+07	88706880	82190536	1.40566e+08	1.65183e+08	2.16073e+08	4
other	H0YRW7	AMPD1	AMPD1	4162293	2.38086e+06	1.58065e+06	2.07055e+06	967049	2.17379e+06	4
other	A0A674GLD5	ANK1	ANK1	5.68355e+06	1.05564e+07	1.10412e+07	8.08631e+06	1.20022e+07	1.46564e+07	3
Sarcomere	H0ZDM9	ANKRD1	ANKRD1	100043	NA	NA	9.82463e+06	4.31815e+06	2.06506e+07	4
other	H0Z7J3	ANXA11	ANXA11	2.15587e+06	3.35078e+06	3.61384e+06	3.76314e+06	4.74787e+06	7.1819e+06	3
other	H0Z4M0	ANXA2	ANXA2	7.62129e+06	5268809	1.98857e+06	16370419	1.04579e+07	15617771	7
other	A0A674H3S5	ANXA5	ANXA5	10310995	9.57354e+06	8.33108e+06	2.16027e+07	2.69088e+07	27852212	7
other	H0YRC2	ANXA6	ANXA6	9.34256e+06	13337662	13316326	2.40053e+07	3.35635e+07	2.83477e+07	19
other	B5G356	APOA1	APOA1	127984496	2.42722e+07	52775360	210341880	7.00939e+07	74113330	15
other	H1A4Q1	APOBEC2	APOBEC2	15858428	21485855	15695190	1.44859e+07	1.99572e+07	21246532	5
Mitochondria	H0ZA96	APOO	APOO	7.61435e+06	1.19769e+07	1.84803e+07	8.34694e+06	1.39033e+07	2.0224e+07	3
Mitochondria	A0A674HPH0	APOOL	APOOL	3.01175e+06	6.21042e+06	6985632	3.62434e+06	6.89673e+06	9.78685e+06	4
Calcium Handling	H0ZHM6	ARL6IP5	ARL6IP5	12337455	1.80398e+07	1.81649e+07	1.99992e+07	2.96403e+07	3.3906e+07	3
Calcium Handling	A0A674HPY1	ASPH	ASPH	2.67388e+07	3.81302e+07	2.65404e+07	3.21391e+07	5.07779e+07	4.69401e+07	3
other	H0Z4N9	ASPN	ASPN	6859657	6.09402e+06	2.40206e+06	8.83916e+06	12587743	9138526	4
Mitochondria	B5FZC5	ATP synthase F1 subunit delta	ATP5F1D	5.12563e+07	8.87639e+07	117673897	61058910	9.17015e+07	1.50186e+08	3
Mitochondria	H0YRL2	ATP synthase F1 subunit epsilon	ATP5F1E	4.43044e+07	4.64493e+07	5.53268e+07	52274085	6.71114e+07	86866634	4
Mitochondria	B5G4C8	ATP synthase subunit O, mitochondrial	MT-ATP6	8.51627e+07	1.41618e+08	1.96519e+08	9.72779e+07	164019178	2.65936e+08	10
other	A0A674GMX8	ATP1A1	ATP1A1	15621340	2.67732e+07	3.21252e+07	21126782	2.28443e+07	5.1074e+07	16
other	A0A674H0M7	ATP1A2	ATP1A2	1.00411e+08	1.79754e+08	2.27463e+08	1.2168e+08	2.17429e+08	2.77751e+08	12
other	A0A674HKL6	ATP1B1	ATP1B1	22481807	3.63919e+07	3.78398e+07	3.26979e+07	33041096	69419836	5
Calcium Handling	H0Z5X4	ATP2A2	ATP2A2	2.53836e+06	13943286	NA	4208253	8120088	8.77254e+06	2
Mitochondria	A0A674H3Q4	ATP5F1A	ATP5F1A	3.5714e+08	5.38582e+08	7.31801e+08	4.06152e+08	5.9296e+08	9.62296e+08	27
Mitochondria	H0ZZA0	ATP5F1B	ATP5F1B	385584256	6.03805e+08	7.83684e+08	442009872	6.52803e+08	1.00861e+09	26
Mitochondria	H0YV71	ATP5F1C	ATP5F1C	8.16165e+07	136633054	1.80114e+08	94498720	150326582	2.24324e+08	13
Mitochondria	A0A674GPQ0	ATP5ME	ATP5ME	5.45614e+07	8.27897e+07	114913578	6.23614e+07	90538142	1.42482e+08	4
Mitochondria	A0A674G6X8	ATP5MF	ATP5MF	6.41704e+07	8.85172e+07	117842854	6.93999e+07	9.98221e+07	1.59856e+08	2
Mitochondria	B5G3Y3	ATP5MG	ATP5MG	8.50641e+07	1.25877e+08	1.65926e+08	9.61417e+07	1.43434e+08	2.15598e+08	5
Mitochondria	A0A674HUK9	ATP5PB	ATP5PB	8.82111e+07	1.0917e+08	1.72263e+08	1.01778e+08	1.18886e+08	222046634	7
Mitochondria	B5G0F4	ATP5PF	ATP5PF	3.42173e+07	4.8679e+07	6.88939e+07	3.97721e+07	5.59097e+07	9.36462e+07	4
other	A0A674HQP6	AVID protein	AVID protein	64276966	NA	NA	49788554	149867	NA	3
other	H0ZLN3	BAG3	BAG3	2.8067e+06	3.87138e+06	4.61809e+06	8.24905e+06	7.49776e+06	11579698	2
other	A0A2S2N505	Basement membrane-specific heparan sulfate proteoglycan core protein (Fragment)	HSPG2	4.53411e+06	4.02333e+06	5266915	8.71251e+06	7574924	12747107	3
other	A0A674H6H8	BIN1	BIN1	1.70682e+07	1.23721e+07	1.84163e+07	2.60142e+07	31034912	46265774	9
other	A0A674HN12	Branched-chain-amino-acid aminotransferase	BCAT	8.11266e+06	5.57481e+06	6.12148e+06	7.93714e+06	5.27162e+06	7.96826e+06	6
other	H0YQR7	BSG	BSG	5.37274e+06	7.70082e+06	9639623	5.029e+06	8.42025e+06	1.28752e+07	3
Mitochondria	A0A674GCV3	C1QBP	C1QBP	1.35039e+07	2.20075e+07	2.10287e+07	2.15503e+07	3.58722e+07	3.81515e+07	4
other	H0ZNB9	CA2	CA2	NA	513685	1.04271e+06	266774	1.42357e+06	1.0485e+06	3
Calcium Handling	H0YWH9	CACNA2D1	CACNA2D1	4.62105e+06	6.44762e+06	6.1643e+06	6.89976e+06	1.12888e+07	1.24006e+07	5
Calcium Handling	A0A674HF19	CALM1	CALM1	2.05316e+07	17874546	1.94619e+07	3.31315e+07	3.50375e+07	4.63913e+07	3
Calcium Handling	H0ZXI9	CALR	CALR	11238116	1.06212e+07	7828952	26792412	18944630	2.3029e+07	7
Calcium Handling	A0A674GGD6	CALU	CALU	6.33667e+06	5.51726e+06	5.75814e+06	8.945e+06	7.75801e+06	1.0493e+07	5
Calcium Handling	H0YS39	CANX	CANX	4350449	5.32138e+06	6.49921e+06	12000440	1.02577e+07	2.1048e+07	3
Sarcomere	A0A674HIG0	CAPZA2	CAPZA2	5.43478e+06	8.05059e+06	7188299	8.53285e+06	9747342	1.0814e+07	2
Sarcomere	A0A674GV75	CAPZB	CAPZB	2.77619e+06	4.49177e+06	4.37623e+06	5.46977e+06	6.31151e+06	6.74802e+06	2
Calcium Handling	H0ZT41	CASQ2	CASQ2	2.98382e+08	3.59326e+08	3.12451e+08	4.73759e+08	5.71259e+08	6.12232e+08	12
other	A0A674GSX6	CAVIN1	CAVIN1	1.31029e+07	1.14986e+07	1.01848e+07	1.17474e+07	1.91407e+07	2.06415e+07	3
other	H1A0P3	CCT8	CCT8	2.09221e+06	1.59903e+06	2.57378e+06	5.82694e+06	4.62048e+06	6.76864e+06	3
other	A0A674GXA1	CD36	CD36	5.15307e+06	5.82044e+06	8.37579e+06	5.09289e+06	5.15217e+06	9.32291e+06	5
Sarcomere	H0ZNW4	CFL2	CFL2	1.51004e+07	1.08369e+07	19281268	2.79098e+07	2.61707e+07	37572366	5
Mitochondria	A0A674GVT1	CHCHD3	CHCHD3	1.4706e+07	20739245	2.41614e+07	1.74265e+07	2.43272e+07	3.45688e+07	5
Mitochondria	A0A674GBV7	CISD1	CISD1	1.58745e+07	2.48256e+07	2.52422e+07	2.71127e+07	2.75935e+07	4.13273e+07	2
Mitochondria	H0YZS9	CISD2	CISD2	4.9167e+06	6.03723e+06	5.71763e+06	6.29862e+06	6.66672e+06	1.00445e+07	3
Mitochondria	A0A674HNA0	Citrate synthase	CS	1.01268e+08	1.31626e+08	2.20953e+08	1.24719e+08	1.80403e+08	3.07551e+08	13
Mitochondria	A0A674H5Q3	CLYBL	CLYBL	4.84509e+06	4.31467e+06	9.90371e+06	4.06e+06	4.50745e+06	9927756	3
other	H0YW77	CNP	CNP	3.88727e+06	472968	4.48622e+06	6561461	7947296	1.48091e+07	2
Mitochondria	Q27GW5	COX2	MT-CO2	1.64337e+08	2.4215e+08	3.32237e+08	1.96187e+08	259742483	4.12434e+08	5
Mitochondria	A0A674GAS3	COX5B	COX5B	1.06374e+08	1.46266e+08	2.0258e+08	129034428	1.58404e+08	2.69344e+08	3
Mitochondria	H0ZP77	COX6C	COX6C	9.03843e+07	1.2298e+08	1.70491e+08	1.07656e+08	1.38939e+08	2.16875e+08	4
Mitochondria	A0A674HIK8	CPT1B	CPT1B	7.84166e+06	1.1051e+07	2.10248e+07	1.21328e+07	2.10528e+07	3.9729e+07	11
Mitochondria	A0A674G9L7	CPT2	CPT2	4.96927e+06	8.32342e+06	16594438	7.06886e+06	1.29494e+07	31763532	9
other	A0A674HIU5	CTSD	CTSD	12112197	13094634	1.31883e+07	1.70123e+07	25030667	26274835	3
Mitochondria	Q6RUP7	cytb	MT-CYTB	2.47031e+07	4.1935e+07	46364375	3.64241e+07	4.27115e+07	4.67756e+07	3
Mitochondria	B5G1C9; B5G1D5	Cytochrome b-c1 complex subunit 6 ; Putative ubiquinol-cytochrome c reductase hinge protein variant 1	UQCRH	4.088e+07	6.58535e+07	7.56192e+07	4.94767e+07	6.90888e+07	103998728	3
Mitochondria	B5FYB1; H0ZF47	Cytochrome b-c1 complex subunit Rieske, mitochondrial ; H0ZF47	UQCRFS1	63977731	1.07764e+08	1.35349e+08	75113001	103536421	1.75599e+08	10
Mitochondria	B5FZX0	Cytochrome c	CYC1	1.33495e+08	1.21789e+08	2.61434e+08	1.68511e+08	1.85645e+08	364371540	8
Mitochondria	B5G2H4	Cytochrome c oxidase subunit	COX6A1	45880792	7.6188e+07	109605864	5.1885e+07	81238482	134995520	3
Mitochondria	B5FZB4	Cytochrome c oxidase subunit 7C, mitochondrial	COX7C	4.30286e+07	4.92879e+07	6.44501e+07	5.11105e+07	5.22484e+07	8.77562e+07	2
other	H0ZCY7	DCN	DCN	11934960	5.99119e+06	5674346	16380881	1.15021e+07	1.56425e+07	4
other	H0YV45	DDOST	DDOST	4.44132e+06	5.99479e+06	5.10938e+06	6.96578e+06	9680259	1.0839e+07	2
Mitochondria	B5FXZ1	DECR1	DECR1	4.11634e+06	6.58172e+06	8.11763e+06	5.39979e+06	7.56193e+06	11440684	3
Sarcomere	H0Z6P9	DES	DES	36201772	14729213	3.45934e+07	1.07829e+08	57187004	8.76251e+07	16
other	H0ZAV8	DHRS7B	DHRS7B	5.76701e+06	1.1061e+07	7.67178e+06	5.4335e+06	1.12619e+07	9.81845e+06	5
Calcium Handling	H0ZB04	DHRS7C	DHRS7C	8.01097e+06	2.04589e+07	1.82021e+07	9.36429e+06	1.72517e+07	1.6224e+07	5
Mitochondria	H0YPW8	DLAT	DLAT	54090379	8.76987e+07	1.1028e+08	57692144	9.28742e+07	1.4272e+08	17
Mitochondria	H0YYH1	DLD	DLD	4.92418e+07	93822820	1.20526e+08	5.31073e+07	101011646	1.35618e+08	17
Mitochondria	H0ZPL6	DLST	DLST	42200487	66564230	9.99733e+07	4.60929e+07	7.85216e+07	1.40562e+08	9
Sarcomere	H0Z9F5	DMD	DMD	1.6898e+06	2.65703e+06	3.11482e+06	3.67278e+06	4.71029e+06	6.74304e+06	2
other	A0A674HR20	DNAJA4	DNAJA4	2.55739e+06	3.17215e+06	3.84089e+06	4.80041e+06	5409137	6.87733e+06	2
Mitochondria	H0Z186	ECI1	ECI1	28207959	3.56653e+07	6.20346e+07	3.35691e+07	4.6056e+07	8.1539e+07	6
other	A0A674HHW8	EEF1A1	EEF1A1	7192354	6.52036e+06	9.51353e+06	33765649	30001798	2.91003e+07	1
other	H0ZAP0	EEF1A2	EEF1A2	2.77345e+07	2.54746e+07	4.55754e+07	4.67647e+07	55121853	7.95441e+07	4
other	A0A674GD50	EEF1G	EEF1G	3.93064e+06	2.87202e+06	4.83463e+06	8846262	7.65128e+06	11137734	5
other	A0A674GS54	EEF2	EEF2	1.33453e+07	1.16097e+07	22357410	1.64434e+07	27877416	3.81175e+07	12
Calcium Handling	A0A674HHD6	EF-hand domain-containing protein	PRKCSH	1.82658e+06	3.43339e+06	1.73618e+06	3.41366e+06	3.93828e+06	4.64467e+06	2
other	A0A674GMA2	EHD3	EHD3	2569913	1.70123e+06	3.04864e+06	4.45419e+06	4.94054e+06	5.87235e+06	3
other	H0ZL62	EHD4	EHD4	3.65071e+06	5.44369e+06	7028225	5.20515e+06	7.54205e+06	1.2625e+07	5
other	H0ZJM5	EIF4A2	EIF4A2	7.45018e+06	7.83267e+06	1.00164e+07	1.68776e+07	1.84751e+07	20423137	3
Mitochondria	A0A674HI38	Elongation factor Tu	TUFM	4653409	6.29772e+06	7.39942e+06	9.78237e+06	1.30703e+07	14076488	2
other	H0ZSU0; H0Z098	ENO2 ; ENO1	ENO2 ; ENO1	1.54359e+08	1.02245e+08	2.00026e+08	252578016	225029172	3.04325e+08	5
other	A0A674GHL9	ERP29	ERP29	7.19036e+06	5.69589e+06	5.72753e+06	8.76449e+06	7.0221e+06	1.09094e+07	4
Mitochondria	A0A674GBK3	ETFA	ETFA	3.78137e+07	4.84627e+07	5.31929e+07	4.84184e+07	6.48184e+07	9.02954e+07	12
Mitochondria	A0A674GEY5	ETFB	ETFB	33072543	4.12879e+07	46911655	4.07787e+07	57483330	79543732	17
Mitochondria	A0A674GQ13	ETFDH	ETFDH	1.05923e+07	1.34105e+07	19864193	1.65342e+07	1.86813e+07	37543194	15
other	H0ZN48; A0A674GWD2	FABP4 ; FABP domain-containing protein	FABP4 ; FABP domain-containing protein	18500280	8734480	23758222	52794348	31068924	48429432	1
Mitochondria	A0A674GIH1	FAM162A	FAM162A	3.4937e+06	6.88775e+06	7.10603e+06	4994808	6.96679e+06	9.03163e+06	2
other	A0A674H5Z7	FBN1	FBN1	1.524e+07	12326322	7.52408e+06	1.67637e+07	20181782	2.0241e+07	14
other	H0YQP8	FBP1	FBP1	5.44312e+06	5.26003e+06	9763332	20651827	24583891	3.34706e+07	3
Sarcomere	A0A674HR68	FCHSD2	FCHSD2	6178559	6.03495e+06	1.33378e+07	1.74555e+07	2.19114e+07	2.46675e+07	5
Mitochondria	A0A674HEI1	FECH	FECH	5.1758e+06	9.48709e+06	1.22319e+07	6.03542e+06	1.41001e+07	1.94031e+07	4
Mitochondria	H0ZD26	FH	FH	3.91272e+07	5.40294e+07	8.975e+07	4.59899e+07	6.44308e+07	1.1483e+08	10
Sarcomere	A0A674HS69	FLNC	FLNC	6.33662e+06	4.73527e+06	5.34739e+06	12901656	9404367	11053363	27
other	A0A674HFY5; A0A2S2N4P5	Fructose-bisphosphate aldolase ; Fructose-bisphosphate aldolase (Fragment)	ALDO	9.75131e+07	4.73632e+07	7.41554e+07	161782718	144166077	1.77073e+08	5
other	B5G472	FTH1	FTH1	6.26838e+06	1.71143e+06	5.81167e+06	2.22785e+07	1.58461e+07	2.41203e+07	3
other	H0ZSY4	GAPDH	GAPDH	2.39707e+08	1.92476e+08	3.61871e+08	3.58058e+08	401413488	5.07585e+08	16
Mitochondria	A0A674HGA9	GATD3A	GATD3A	2.11571e+07	2.42291e+07	46408969	2.18244e+07	2.86776e+07	5.6451e+07	9
other	H1A409	GLUL	GLUL	8166376	1.68159e+07	18392716	6.88994e+06	1.53461e+07	1.86533e+07	5
other	A0A674H3V2	GNB1	GNB1	3.7363e+06	3.93593e+06	3.16321e+06	6.77957e+06	7.59141e+06	6.45239e+06	3
other	A0A674G9P5	GOT1	GOT1	4.52775e+07	27416343	6.55146e+07	5.6029e+07	4.84593e+07	76982439	14
Mitochondria	H0Z6E9	GOT2	GOT2	1.52245e+08	2.19653e+08	3.6726e+08	1.69446e+08	265933511	410755142	20
other	H0YZG9	GPD1	GPD1	4.50532e+06	3.3659e+06	3.58386e+06	5.15629e+06	7786064	5.32934e+06	3
Mitochondria	A0A674HQY0	GPD2	GPD2	2.96134e+06	4.48592e+06	920788	7450617	13443216	5780936	2
other	H0ZH17	GPI	GPI	2.81436e+07	2.66072e+07	4.14482e+07	42594700	4.79705e+07	52457836	11
other	H0ZA03	GRHPR	GRHPR	2.41662e+06	3.65605e+06	4.91432e+06	4027758	8.40197e+06	8.45046e+06	3
other	A0A674GU47	GSN	GSN	3.82074e+06	2.41904e+06	2805310	7332763	3742067	6.49791e+06	2
other	A0A674GAB9	GSTM3	GSTM3	35772356	2.12627e+07	4.60672e+07	4.70832e+07	5.73672e+07	6.8524e+07	5
Mitochondria	A0A674GJW4	Guanylate cyclase domain-containing protein	ACADVL	8918401	1.06102e+07	1.81456e+07	2.27125e+07	3.64206e+07	5.6344e+07	3
other	A0A674GN53	GYS1	GYS1	1.06836e+07	9275507	1.46956e+07	2.0095e+07	1.67793e+07	3.42121e+07	8
Mitochondria	H0Z0N4	HADH	HADH	1.15743e+07	20369340	32317295	13339659	24931348	42062192	6
other	H0YPS0	HHATL	HHATL	39430149	5.09111e+07	4.08447e+07	54285358	7.05843e+07	75974607	5
Mitochondria	A0A674HUD7	HIBADH	HIBADH	5501685	6.38333e+06	9.91103e+06	8.50877e+06	8.75587e+06	1.79982e+07	5
Mitochondria	A0A674HUY4	HIBCH	HIBCH	4.70042e+06	8.42951e+06	1.09117e+07	4.20265e+06	9852091	1.17258e+07	7
Mitochondria	H0YUB3	HINT2	HINT2	9082221	1.05577e+07	18023978	9.31619e+06	2.24838e+07	2.20243e+07	3
Mitochondria	A0A674G7V1	HK1	HK1	1.87463e+07	2.20403e+07	4.64528e+07	2.48702e+07	3.63064e+07	59060408	27
other	A0A674HPN6	HNRNPA2B1	HNRNPA2B1	1.18802e+07	1.66476e+07	1.57398e+07	2.17232e+07	2.77005e+07	31617207	4
other	A0A674H351	HNRNPK	HNRNPK	2.43251e+06	2763814	3.00012e+06	6.2211e+06	6888292	7.55397e+06	2
Mitochondria	A0A674H6G2	HSDL2	HSDL2	4.35332e+06	6.73564e+06	8.75683e+06	6104848	9.1652e+06	1.24511e+07	5
other	A0A674H9R0	HSP90AA1	HSP90AA1	51504628	39231024	5.8902e+07	1.02582e+08	1.12484e+08	1.35392e+08	24
Calcium Handling	H0ZLS8	HSP90B1	HSP90B1	29797596	3.1016e+07	2.23806e+07	3.66326e+07	3.65926e+07	3.98599e+07	20
other	H0ZRS0	HSPA2	HSPA2	1.2314e+06	3.38221e+06	5.61904e+06	1.29953e+07	1.55514e+07	25421732	3
other	H0YPI8	HSPA4	HSPA4	3698257	2.43608e+06	3.9654e+06	7.96874e+06	6.19806e+06	9.56787e+06	2
Calcium Handling	H0ZAB3	HSPA5	HSPA5	1.87836e+07	2.47696e+07	1.84075e+07	3.62433e+07	3.96555e+07	4.77594e+07	17
other	H0YQE7	HSPA8	HSPA8	5.106e+07	51971004	5.81834e+07	105528332	107541836	1.30387e+08	12
Mitochondria	H0ZX08	HSPA9	HSPA9	1.5495e+07	2.51283e+07	37571287	1.74733e+07	2.65236e+07	4.05248e+07	9
other	H0Z2A1	HSPB1	HSPB1	63332338	27890902	3.29537e+07	143390226	1.01257e+08	90838524	14
Mitochondria	H0ZJV4	HSPD1	HSPD1	2.07851e+07	3.75061e+07	6.17796e+07	3.20545e+07	5.57805e+07	1.00618e+08	18
Mitochondria	A0A674H8Q2	HSPE1	HSPE1	6.93478e+06	NA	NA	11197753	NA	NA	1
Mitochondria	H0ZYU3	Hydroxysteroid 17-beta dehydrogenase 10	HSD17B10	5.15364e+06	3.25989e+06	9.26164e+06	9.2476e+06	9.29261e+06	19553773	2
other	A0A674HPC2	IDH1	IDH1	1.93013e+06	1.45081e+06	2.60506e+06	6.50642e+06	8.56713e+06	7.23931e+06	4
Mitochondria	A0A674HHA6	IDH2	IDH2	2565769	2.40618e+06	3.06581e+06	4.11704e+06	4.87597e+06	9.45956e+06	3
Mitochondria	H0ZU75	IDH3B	IDH3B	5.59072e+07	9.64476e+07	150424173	7.17731e+07	116780548	1.90231e+08	12
other	A0A674GWI9	Ig mu chain C region	Ig mu chain C region	1.72712e+07	8.07036e+06	3.11305e+06	2.51516e+07	25010618	5.81061e+06	2
other	A0A674H2R0	Ig-like domain-containing protein	Ig-like domain-containing protein	15166576	1.9948e+07	2.11167e+07	19156738	2.82596e+07	36666402	2
other	A0A674GMH1	Ig-like domain-containing protein	Ig-like domain-containing protein	1.17808e+07	1.90324e+07	1.79855e+07	1.98947e+07	2.76404e+07	3.25781e+07	4
other	A0A674H122	Ig-like domain-containing protein	Ig-like domain-containing protein	1.52817e+07	1.76545e+07	1.43029e+07	1.80276e+07	2.56155e+07	2.73316e+07	3
other	A0A674HMS6	Ig-like domain-containing protein	Ig-like domain-containing protein	1.30221e+07	1.50749e+07	12384354	1.82553e+07	19427384	1.87606e+07	4
other	A0A674H5D5	Ig-like domain-containing protein	Ig-like domain-containing protein	6.11544e+06	1.06936e+07	1.07613e+07	9.73111e+06	1.36929e+07	1.76229e+07	4
other	A0A674GC25	Ig-like domain-containing protein	Ig-like domain-containing protein	6.30101e+06	11777487	8757655	13733802	19455694	19236818	1
Mitochondria	A0A674HLQ5	IMMT	IMMT	2.40075e+07	3.96999e+07	4.7003e+07	29493900	4.32678e+07	6.36318e+07	20
Mitochondria	B5FZM6	Isocitrate dehydrogenase [NAD] subunit, mitochondrial	IDH3A	7.96636e+07	128381070	2.04034e+08	1.01672e+08	1.62565e+08	2.75707e+08	17
Calcium Handling	H0Z4K9	JPH2	JPH2	4.41995e+06	5.88094e+06	5016206	5.88254e+06	9.74575e+06	1.14423e+07	3
other	A0A674H5Z3	KCTD17	KCTD17	8.37191e+06	7.05721e+06	1.35709e+07	8.69124e+06	8.77526e+06	1.91022e+07	7
Sarcomere	H0ZBZ0	KLHL41	KLHL41	6.98974e+06	9.32171e+06	9.26942e+06	1.3601e+07	8992532	1.24962e+07	6
other	A0A674GF90	KRT12	KRT12	10641960	NA	NA	NA	NA	NA	1
other	H0YVZ6	KRT19	KRT19	1.04084e+06	2.40517e+06	309821	NA	575507	3281428	2
other	A0A674G9Y6	LAMA2	LAMA2	2.35461e+06	2.49922e+06	3.31179e+06	3.27926e+06	4.55605e+06	5.73405e+06	2
other	H0YYP9	LAMB1	LAMB1	4.63912e+06	4.72672e+06	5702233	5.83643e+06	6.79474e+06	9731782	5
other	A0A674GMK3	LAP3	LAP3	1.74391e+06	2.69874e+06	3.91523e+06	2.13905e+06	4.3708e+06	6.16602e+06	3
Sarcomere	H0Z5L0	LDB3	LDB3	1.64823e+07	3.65265e+07	3.41364e+07	2.44917e+07	5.79077e+07	7.74046e+07	6
other	A0A674H468	LDHA	LDHA	1.56456e+07	1.3942e+07	1.76092e+07	5.14502e+07	3.72895e+07	2.78362e+07	7
Mitochondria	H0ZJY5	LETM1	LETM1	3600733	6.15356e+06	7.3807e+06	5.32186e+06	9.88206e+06	15963965	6
other	A0A674GJ39	LIM domain binding 3	LIM domain binding 3	6.53446e+06	7.42183e+06	6.44115e+06	9.77326e+06	1.42456e+07	1.95334e+07	3
other	B5G2G0	L-lactate dehydrogenase	LDHB1	1.39018e+08	8.34319e+07	2.52626e+08	1.89493e+08	1.83716e+08	3.34856e+08	9
other	H1A041	LMNA	LMNA	8.83617e+06	1.00526e+07	7.91404e+06	1.53086e+07	1.82399e+07	1.87492e+07	10
Calcium Handling	A0A674GCC5	LNPK	LNPK	5.7815e+06	9.12533e+06	7.34775e+06	7.96083e+06	9.60333e+06	1.05945e+07	3
other	A0A674GH01	LOC100190473	RPS14	4.24224e+06	4.84255e+06	4.48504e+06	8.8999e+06	9.74754e+06	1.14643e+07	3
Mitochondria	B5G0V6	LOC100190701	ATP5H	5.30563e+07	141060452	179067540	60516749	1.48914e+08	2.20039e+08	8
Sarcomere	H1A1N6	LOC100218287	MYL9	1.56488e+06	2.20199e+06	2.78585e+06	5.54505e+06	5.87385e+06	7.3152e+06	2
Mitochondria	A0A674GLY0	LOC100218354	COX5A	1.41167e+08	1.71394e+08	2.29673e+08	1.5873e+08	1.87811e+08	3.16831e+08	10
other	A0A674GVB4	LOC100218848	TUBA5	9.69375e+06	1.10289e+07	1.50125e+07	2.48244e+07	3.2187e+07	3.79544e+07	3
other	A0A674HD48	LOC100220402	RAB10	16666552	1.89004e+07	19133815	2.35912e+07	24861454	29655726	3
other	A0A674GW94	LOC100221272	H2B	1.20059e+08	158938510	1.51999e+08	233850240	281856504	3.35337e+08	6
other	B5FXC8	LOC100221944	H4	1.33462e+08	1.79646e+08	1.74275e+08	255407388	325553233	3.80519e+08	5
Mitochondria	A0A674HPN4	LOC100222254	COX4	1.78011e+08	244708288	344569980	1.99914e+08	2.61703e+08	445013230	9
Mitochondria	A0A674GXN9	LOC100223290	HDHA	38632346	4.78311e+07	69479360	62681394	78132561	1.23475e+08	17
other	A0A674GYS8	LOC100224644	Keratin, type II cytoskeletal cochleal-like	5.9336e+06	8.5363e+06	3.04026e+06	1.72838e+06	8895499	1.82667e+07	5
Mitochondria	A0A674H5Z2	LOC100226147	HADHB	3.30861e+07	4.05442e+07	5.82481e+07	4.91643e+07	6.94578e+07	1.0005e+08	13
other	A0A674GNR5	LOC100226365	H2A	165112208	1.22275e+08	1.2179e+08	1.78998e+08	2.20681e+08	2.96442e+08	2
Mitochondria	H1A291	LOC100229817	ACADM	1.03618e+07	1.06172e+07	30183474	1.61253e+07	2.19958e+07	6.68404e+07	6
other	A0A674H307	LOC100231722	AKR1B1-like	8.58013e+06	4967270	1.4912e+07	1.28849e+07	1.27307e+07	22197379	3
other	A0A674GT93	LOC101233004	PFKM	38626954	7.36451e+07	7.08109e+07	9.6481e+07	9.59231e+07	1.49107e+08	18
other	A0A674HNA5	LOC101233562	PYGL	72095506	71565208	68728034	143820556	119600540	140784468	1
other	H0Z0C5	LOC101233849	KRT4-like	1.37096e+07	1.20272e+07	7.35653e+06	5.92406e+06	2.12287e+07	1.13046e+07	3
other	H0ZJV0	LOC105758586	LGALS	3.86225e+06	2.70481e+06	3.21248e+06	16843384	37701342	3.09142e+07	4
Mitochondria	A0A674GCM7	LOC115491983	PC	1.77579e+06	NA	3.67118e+06	NA	NA	5.84084e+06	1
Mitochondria	A0A674GEJ8	LOC115492027	PC	1.75654e+06	3.04973e+06	3.54352e+06	2.47376e+06	4.25743e+06	5844331	1
Mitochondria	B5G1Q7	LOC115492946	COX6B1	8.97546e+07	1.25157e+08	1.70345e+08	9.95466e+07	1.29449e+08	212814698	6
other	A0A674HV74	LOC115493080	TUBB5	3.24574e+06	3.91844e+06	6.88409e+06	11136095	1.43553e+07	15179078	2
other	A0A674H5F4	LOC115493195	ECH1	1.21644e+06	2392603	939278	1.56441e+06	2.77537e+06	2156791	2
other	H0Z885	LTF	LTF	1.57037e+07	1.19641e+07	1.37275e+07	20546399	2.95312e+07	1.99199e+07	9
other	H0ZCW2	LUM	LUM	1.06631e+07	5026293	5618179	14790354	1.10667e+07	1.58388e+07	2
other	H0ZKN4	MB	MB	1.38937e+07	6.91324e+07	1.00045e+08	2.03274e+08	2.38401e+08	3.08003e+08	5
other	A0A674HDV5	MBP	MBP	8224592	7.88061e+06	1.54358e+07	NA	NA	NA	4
other	A0A674GCS5	MCAM	MCAM	2642923	3.03495e+06	3.34138e+06	5.22945e+06	7.72985e+06	9093297	2
Mitochondria	H0ZJS4	MCCC1	MCCC1	5.02977e+06	6.69306e+06	7.30839e+06	6.99706e+06	9.29025e+06	7555705	2
Mitochondria	H0YTG9	MCCC2	MCCC2	3.42861e+06	4063746	4.7281e+06	3.96411e+06	5.39093e+06	6.67001e+06	5
Mitochondria	A0A674GUL2	MCU	MCU	6.32653e+06	7.39707e+06	1.08371e+07	6.19431e+06	8423013	1.46763e+07	7
other	A0A674HDI6	MDH1	MDH1	1.08311e+08	6.67019e+07	1.50846e+08	1.41529e+08	1.30603e+08	2.03954e+08	13
Mitochondria	B5G3E1; B5G3E4	MDH2 ; Malate dehydrogenase	MDH2	3.28506e+08	4.18627e+08	7.07567e+08	3.84493e+08	4.96201e+08	832154866	24
Mitochondria	H1A005	ME2	ME2	3.61149e+06	5907571	8.53108e+06	2.4139e+06	4.40472e+06	5.46035e+06	4
Mitochondria	A0A674H9V7	MECR	MECR	4.78894e+06	2.60006e+06	4596385	3.14161e+06	3.40176e+06	7.6696e+06	2
Mitochondria	H0YQG0	MICOS13	MICOS13	6.93526e+06	1.24016e+07	14509367	8269159	1.35789e+07	17790450	2
Mitochondria	A0A2S2N5E8	Mitochondrial Cytochrome c1 heme protein (Fragment)	CYC1	49632116	7.01594e+07	8.94721e+07	6.09558e+07	7.62762e+07	1.25744e+08	5
Mitochondria	A0A2S2N4R3	Mitochondrial NADH dehydrogenase (Ubiquinone) flavoprotein 1 (Fragment)	NDUV1	25591620	2.92025e+07	40915216	27707150	3.07552e+07	5.44666e+07	5
Mitochondria	A0A2S2N537	Mitochondrial Very long-chain specific acyl-CoA dehydrogenase (Fragment)	ACADVL	5.0489e+06	4.32298e+06	7.70746e+06	9134160	15939924	27086256	1
Mitochondria	H0ZGQ7	MPC1	MPC1	1.8417e+06	5.17281e+06	6.66074e+06	4.4708e+06	7.18557e+06	7.82325e+06	2
other	A0A674GI80	MPZ	MPZ	3.29474e+07	1.35001e+07	2.14392e+07	NA	NA	NA	6
Mitochondria	H0ZVC3	MRPS36	MRPS36	4.63384e+06	9656085	1.29201e+07	5.8175e+06	11383239	1.89244e+07	2
Mitochondria	H0ZBF5	MTCH2	MTCH2	4.20473e+06	6.7607e+06	9.04064e+06	5.27755e+06	7.90386e+06	1.21631e+07	3
Mitochondria	A0A674G9D8	MTX2	MTX2	5.69987e+06	1.31913e+07	1.29419e+07	7009616	1.45992e+07	16559629	2
Sarcomere	A0A674GD51	MYOM1	MYOM1	1.50431e+08	4.43905e+07	6.01721e+07	8.15608e+07	5.35393e+07	7.9438e+07	51
Sarcomere	A0A674GBN3	MYOM2	MYOM2	3.40671e+07	4.69093e+07	4.04874e+07	47701801	64562259	73422736	45
Sarcomere	H0YSG8	MYOT	MYOT	2.13875e+06	3.0335e+06	4.67447e+06	8.73698e+06	8.42495e+06	1.43149e+07	4
Sarcomere	H0Z9I1	MYOZ1	MYOZ1	4.1074e+06	2.61887e+07	18861804	19406569	3.35607e+07	33913400	4
Mitochondria	A0A2S2N4S1	NADH dehydrogenase (Ubiquinone) 1 subunit C2 (Fragment)	NDUFC2	3.57849e+07	4.42018e+07	6.34719e+07	3.49732e+07	4.42078e+07	7.64683e+07	4
Mitochondria	B5FZM2	NADH dehydrogenase [ubiquinone] 1 alpha subcomplex subunit 2	NDUFA2	3.45724e+07	39216840	54871384	36724572	39840108	7.21099e+07	5
Mitochondria	B5FYU0	NADH dehydrogenase [ubiquinone] 1 alpha subcomplex subunit 5	NDUFA5	3.05665e+07	3.04779e+07	4.10349e+07	4.14695e+07	43930266	6.52384e+07	5
Mitochondria	B5G1U3	NADH dehydrogenase [ubiquinone] 1 alpha subcomplex subunit 6	NDUFA6	2.95573e+07	41733167	3.49418e+07	3.03993e+07	2.16249e+07	4.38064e+07	3
Mitochondria	B5FZL1	NADH dehydrogenase [ubiquinone] 1 beta subcomplex subunit 9	NDUFB9	1.58525e+07	2.14425e+07	28421332	1.59832e+07	1.9771e+07	32912740	4
Mitochondria	B5FZT2	NADH dehydrogenase [ubiquinone] iron-sulfur protein 6, mitochondrial	NDUFS6	2.90324e+07	3.21946e+07	44496383	3.12516e+07	3.22286e+07	61485772	5
Mitochondria	Q1W119	ND1	MT-ND1	18377509	26045876	37420701	18855358	26076289	44563562	2
Mitochondria	Q1W110; Q27GV9	ND4 ; ND4	MT-ND4; MT-ND4	10786120	13439155	16455709	9777477	10926819	11909033	1
Mitochondria	Q1W109	ND5	MT-ND5	1.37581e+07	1.96772e+07	2.64496e+07	14331553	19190033	27908990	5
Mitochondria	B5G1H4	NDUFA10	NDUFA10	3.69287e+07	4.77109e+07	6.73667e+07	3.79018e+07	47127491	8.49703e+07	16
Mitochondria	B5G3M2	NDUFA11	NDUFA11	20130390	26573219	35757392	2.14161e+07	2.5794e+07	3.68694e+07	2
Mitochondria	A0A674GNV0	NDUFA12	NDUFA12	2.33638e+07	2.78345e+07	4.04919e+07	2.47161e+07	2.89925e+07	5.1551e+07	3
Mitochondria	A0A674G714	NDUFA13	NDUFA13	2.38852e+07	3.092e+07	4.02275e+07	21863204	2.79168e+07	4.4661e+07	4
Mitochondria	A0A674H3K0	NDUFA7	NDUFA7	3.19906e+07	3.38664e+07	4.81921e+07	3.36579e+07	3.4235e+07	6.43185e+07	4
Mitochondria	A0A674H230	NDUFA8	NDUFA8	2.75478e+07	3.43448e+07	4.71868e+07	29497786	3.56541e+07	6.1104e+07	6
Mitochondria	A0A674GCJ9	NDUFA9	NDUFA9	3.72225e+07	44590699	6.14071e+07	3.7913e+07	4.50373e+07	7.90844e+07	10
Mitochondria	B5G0K6	NDUFAB1	NDUFAB1	1.95265e+07	1.12519e+07	1.89291e+07	2.24534e+07	1.40944e+07	2.84801e+07	2
Mitochondria	H0Z8I4	NDUFB10	NDUFB10	1.4976e+07	1.56172e+07	1.84625e+07	1.88307e+07	14948538	26827478	2
Mitochondria	B5FYG8	NDUFB3	NDUFB3	1.45678e+07	1.51943e+07	2.12129e+07	1.59206e+07	1.64554e+07	2.83622e+07	2
Mitochondria	H0ZT24; B5G2C7	NDUFB4 ; NADH dehydrogenase [ubiquinone] 1 beta subcomplex subunit 4	NDUFB4 ; NDUFB4	1.76181e+07	2.05603e+07	2.99983e+07	18413299	2.07884e+07	36192557	3
Mitochondria	B5G0I5	NDUFB5	NDUFB5	16517466	1.89142e+07	2.69298e+07	1.74884e+07	19586931	3.26164e+07	3
Mitochondria	A0A674HUM4	NDUFB6	NDUFB6	2.39126e+07	1.64613e+07	2.86358e+07	2.57396e+07	1.88551e+07	43323332	6
Mitochondria	A0A674HFI9	NDUFB7	NDUFB7	19984808	3.68288e+07	5.44993e+07	23668892	30803314	6.95863e+07	2
Mitochondria	A0A674H213	NDUFS1	NDUFS1	4.38628e+07	5.19641e+07	7.43783e+07	4.89654e+07	5.18111e+07	9.94076e+07	24
Mitochondria	A0A674HEU8	NDUFS2	NDUFS2	3.65354e+07	4.24526e+07	5.92536e+07	40342702	4.29268e+07	7.76648e+07	11
Mitochondria	H0ZJA8	NDUFS3	NDUFS3	4.53536e+07	5.39565e+07	75187029	4.96112e+07	5.57925e+07	97539316	9
Mitochondria	B5FZK9	NDUFS4	NDUFS4	3.40158e+07	3.84733e+07	5.86799e+07	3.87319e+07	3.71549e+07	8.00338e+07	7
Mitochondria	B5G0Z7	NDUFS5	NDUFS5	1.86465e+07	2.13732e+07	3.00348e+07	1.90516e+07	2.27083e+07	3.74377e+07	3
Mitochondria	H0YRI6	NDUFS7	NDUFS7	20648626	2.47785e+07	3.33329e+07	28122806	2.58839e+07	41599388	3
Mitochondria	H0ZAQ6	NDUFS8	NDUFS8	1.2579e+07	1.4807e+07	1.94916e+07	1.39166e+07	14658700	2.65488e+07	2
Mitochondria	B5G0Q5	NDUFV2	NDUFV2	32395811	3.61947e+07	5.1637e+07	32343554	34958419	67508098	9
Mitochondria	A0A674GYR0	NDUFV3	NDUFV3	6.36957e+06	6.94533e+06	9.73754e+06	6.74547e+06	7041196	13687734	2
Sarcomere	H0ZPA2; A0A674HHP5	NEB ; NEB	NEB ; NEB	4.07745e+07	64556836	5.93684e+07	55850536	8.30567e+07	9.3688e+07	48
other	A0A674HRM9	NEFL	NEFL	5.37243e+06	3.62132e+06	4.14308e+06	NA	NA	NA	5
other	A0A674GUF6	NEFM	NEFM	6.43113e+06	4.38032e+06	5.26735e+06	NA	NA	NA	4
other	H0ZJC8	NID1	NID1	3402920	5.08808e+06	5.98944e+06	6.85114e+06	9853723	1.38969e+07	2
Mitochondria	A0A674GR26	NIPSNAP2	NIPSNAP2	5.5163e+07	7.70819e+07	1.21963e+08	5.79538e+07	8.61097e+07	1.49835e+08	4
other	A0A674GK92	NME2	NME2	2.98357e+07	2.64727e+07	43482537	4.86214e+07	51492592	8.3184e+07	6
other	A0A674GC43	NPM1	NPM1	1.55756e+06	2.39014e+06	2428558	5192202	5.25842e+06	6.13084e+06	2
other	H0YUB7	OARD1	OARD1	2.39215e+06	4.20984e+06	4.45973e+06	3.1343e+06	6790539	7.2403e+06	3
Sarcomere	A0A674GNH5; A0A674HJ43	Obscurin ; Obscurin, cytoskeletal calmodulin and titin-interacting RhoGEF b	OBSCN	8690041	1.34183e+07	10289218	10822299	16451302	17933741	26
Mitochondria	A0A674HR82	OGDH	OGDH	2.25563e+07	3.46855e+07	44202284	3.0288e+07	4.52356e+07	6.90832e+07	28
other	A0A674GB69	OGN	OGN	7.71634e+06	5.7781e+06	3.0028e+06	7943544	9447984	8.71354e+06	3
Mitochondria	A0A674H911	OXCT1	OXCT1	8.50865e+06	8211569	1.51088e+07	1.12684e+07	1.39636e+07	2.22464e+07	6
other	A0A674GPR3	P4HB	P4HB	4.89075e+06	4.07475e+06	3.09222e+06	7.41537e+06	5.71602e+06	6093400	4
other	H0YWD3	PARK7	PARK7	3.02597e+07	1.25115e+07	2.48289e+07	5.61815e+07	3.34638e+07	4.40359e+07	6
other	A0A674GGK6	PBXIP1	PBXIP1	1.48209e+07	1.23295e+07	1.17869e+07	2.39848e+07	19031180	2.52115e+07	10
Mitochondria	H0ZKY4	PCCA	PCCA	3.13464e+06	6.7471e+06	8.32283e+06	3.97601e+06	6.44936e+06	1.0291e+07	5
Mitochondria	A0A674GN75	PCCB	PCCB	4.26112e+06	5.98631e+06	7.86255e+06	4.51334e+06	7.5724e+06	1.03972e+07	5
Mitochondria	H0ZBD6	PDHA1	PDHA1	3.82264e+07	7.45557e+07	99547346	43219125	79673586	1.19231e+08	18
Mitochondria	A0A674HKK7	PDHB	PDHB	5.93496e+07	9.46797e+07	125695333	6.73069e+07	1.10764e+08	1.67912e+08	12
Mitochondria	H0ZII2	PDHX	PDHX	7933021	1.48463e+07	2.18469e+07	9.13762e+06	1.59114e+07	2.81582e+07	7
other	H0ZIZ6	PDIA3	PDIA3	1.05905e+07	7.06026e+06	7.35278e+06	15674727	1.35359e+07	17467987	9
other	H0ZS56	PDIA6	PDIA6	5.12036e+06	6.93711e+06	6.78251e+06	1.38147e+07	1.35404e+07	15656470	4
Mitochondria	H0ZDY0	PDK1	PDK1	2.56982e+06	3.17361e+06	5.43652e+06	3.06289e+06	6.25619e+06	8326758	3
Sarcomere	A0A674GU32	PDLIM3	PDLIM3	2.15693e+06	3.13633e+06	6.4017e+06	6.98012e+06	8.60864e+06	1.93491e+07	3
Sarcomere	A0A674GNM5; A0A674GP13	PDLIM5 ; PDLIM5	PDLIM5 ; PDLIM5	380117	25617687	2.2499e+07	8.06333e+06	32307127	38793371	1
other	A0A674GY50	PDZ domain-containing protein	PDZ domain-containing protein	8.73327e+06	7777665	9.05473e+06	17445463	1.45841e+07	2.10472e+07	4
other	B5G3G8	Peptidyl-prolyl cis-trans isomerase	PPIA	1.82872e+07	1.50172e+07	27922634	47492444	53922450	71516494	2
other	H0Z8R2	PFKL	PFKL	4.11794e+06	1.98322e+06	7281568	8441399	5044289	16441842	1
other	A0A674GL26	PFN1	PFN1	3.12848e+06	1.65605e+06	2.88827e+06	15440772	8.0997e+06	9.45132e+06	2
other	A0A674GF09	PGAM1	PGAM1	62744738	3.60529e+07	8.45584e+07	9.25168e+07	7.67247e+07	1.19363e+08	8
other	A0A674GTA3	PGK1	PGK1	41549266	3.22941e+07	6.83175e+07	6.41652e+07	7.34362e+07	8.13314e+07	11
other	H0ZI36	PGM1	PGM1	1.56286e+07	9.19348e+06	1.88715e+07	24140698	2.21476e+07	32618585	12
Mitochondria	A0A674H2I7	PHB	PHB	1.53168e+07	2.0401e+07	3.15967e+07	1.78909e+07	22812502	37004376	13
Mitochondria	H0ZSS1; A0A674G6X6	PHB2 ; PHB2	PHB2	7.62601e+06	8659075	13610659	8.63642e+06	10537013	1.67374e+07	2
other	H0Z358	PHKA1	PHKA1	4.58586e+06	5.78573e+06	5.49149e+06	6.34342e+06	7.61019e+06	1.02991e+07	7
other	A0A674HRJ9	PKM	PKM	1.14857e+08	8.06704e+07	1.47159e+08	1.7144e+08	169579357	2.64648e+08	23
other	A0A674HDS4	PLEC	PLEC	4.81122e+06	5315918	5.32745e+06	9908876	9.53872e+06	1.02915e+07	14
other	H1A172	PPP2R1A	PPP2R1A	3.23381e+06	2.95398e+06	3.83365e+06	6.87701e+06	7.18055e+06	9579311	4
other	A0A674H3W2	PRELP	PRELP	7.01226e+06	2.58267e+06	3.39307e+06	9.04336e+06	6.01779e+06	8.93387e+06	3
other	A0A674HS09	Protein kinase domain-containing protein	Protein kinase domain-containing protein	1.95517e+07	3.21998e+07	2.79698e+07	2.70862e+07	41320153	4.26764e+07	14
Mitochondria	B5G411	Putative cytochrome c oxidase subunit VIIb variant 1	COX7B	65974454	80027814	106892224	71346463	87236220	133053026	2
other	B5G0R8	Putative D-dopachrome tautomerase variant 4	DDT	8.54781e+06	4237840	9.54907e+06	1.67193e+07	1.06731e+07	1.36925e+07	3
Mitochondria	B5FXI3	Putative enoyl Coenzyme A hydratase short chain 1 mitochondrial variant 1	ECHS1	8816886	9.18381e+06	1.45775e+07	1.05221e+07	1.29633e+07	1.90629e+07	4
Mitochondria	B5KFF4	Putative H+ transporting F1 ATP synthase epsilon subunit variant 1	ATP5F1E	8.22947e+07	9.68953e+07	1.21472e+08	7.61059e+07	110270525	1.58548e+08	3
other	B5FYF1	Putative histone H1.10	H1-10	4.69023e+07	5.82394e+07	59586201	8.93138e+07	1.04197e+08	1.33084e+08	8
Mitochondria	B5G3T0	Putative NADH dehydrogenase 1 alpha subcomplex 4	NDUFA4	2.65222e+07	3.02001e+07	53926982	36726564	3.30881e+07	65048554	3
other	B5G0M4	Putative peroxiredoxin 1 variant 2	PRDX1	23907393	1.44379e+07	32350744	5.77026e+07	3.16237e+07	71202815	7
other	B5G186	Putative phosphatidylethanolamine-binding protein (PEBP) variant 3	Putative PEBP1	2.57067e+07	1.49221e+07	3.52442e+07	4.27282e+07	41299276	6.72018e+07	6
Mitochondria	B5FZ09	Putative upregulated during skeletal muscle growth 5 variant 1	ATP5MK	1.38835e+07	2.31753e+07	2.78074e+07	1.46579e+07	22097562	27547725	2
Calcium Handling	B5G1U4	PVALB	PVALB	2.22001e+08	1.20268e+08	2.32634e+08	1.73712e+08	207366330	2.52335e+08	11
other	H0Z3U2	PYGB	PYGB	2.28863e+07	2.852e+07	2.23254e+07	5.58174e+07	5.23896e+07	9.17673e+07	4
other	H0YP88	RAB11B	RAB11B	3.20074e+06	3.55584e+06	4.16135e+06	5.83814e+06	7.05026e+06	7444443	2
other	A0A674HVP7	RACK1	RACK1	7.44947e+06	6.79986e+06	7.83864e+06	22327137	2.11417e+07	23863675	5
other	H0Z2P1	RAN	RAN	6.64976e+06	4.7653e+06	6.86378e+06	1.62336e+07	13115263	1.61079e+07	4
Calcium Handling	H0YRZ7	REEP5	REEP5	4753270	5.36041e+06	5.69379e+06	10045792	1.0789e+07	12929305	2
Calcium Handling	A0A674GKH2	Reticulon	RTN2	1.33589e+07	8.50856e+06	9.03045e+06	22269329	5.55293e+06	2.02584e+07	3
other	A0A674GE45	Ribosomal_L18e/L15P domain-containing protein	RLP18	4.47801e+06	5.16796e+06	4.86881e+06	10002476	1.03516e+07	1.16786e+07	2
other	H0YWU1	RPL12	RPL12	2.88026e+06	4088785	3.54646e+06	6.4037e+06	6704566	8.08641e+06	2
other	B5G289	RPL13A	RPL13A	4301124	4.28819e+06	4.15921e+06	1.01173e+07	9258682	12398738	2
other	H0ZGK7	RPL4	RPL4	2.99602e+06	3.67388e+06	3.35483e+06	6.73231e+06	7.27574e+06	8.54901e+06	3
other	B5G3W2	RPL7	RPL7	7.19849e+06	7.88957e+06	8.21685e+06	1.32331e+07	15746073	1.83764e+07	2
other	B5FYM8	RPL7A	RPL7A	4.56713e+06	5.37333e+06	5493733	1.05247e+07	1.08866e+07	12321312	2
other	A0A674GML5	RPN1	RPN1	3.28668e+06	4.2561e+06	3.38213e+06	6.60772e+06	6.43474e+06	8511269	3
other	A0A674H1W1	RPN2	RPN2	2.54927e+06	3.70176e+06	3.4062e+06	4.52939e+06	5.65984e+06	7.35344e+06	2
other	B5FZH6	RPS13	RPS13	53254649	5.51487e+06	5.31202e+06	6.35812e+07	1.08853e+07	1.26956e+07	2
other	H0ZLG5	RPS20	RPS20	5.22428e+06	5.57989e+06	5.55181e+06	11537939	1.19273e+07	14804095	2
other	H0Z9N6	RPS27A	RPS27A	1.0543e+08	92579277	1.2388e+08	2.365e+08	2.21711e+08	2.85726e+08	3
other	A0A674GKT7	RPS5	RPS5	5.27916e+06	8813730	8295962	1.17809e+07	1.49566e+07	1.6826e+07	2
other	A0A674GAD0	RPS8	RPS8	4730920	6.12335e+06	NA	12050881	11167260	14454372	2
other	A0A6E7LUM4	RPSA	RPSA	5.55242e+06	5.93138e+06	5.75627e+06	12300741	1.19021e+07	14340702	4
other	A0A674HBF9	RTN4	RTN4	1.32477e+08	1.72148e+08	152988098	153923288	163411408	226112584	6
Mitochondria	H0ZP28	SAMM50	SAMM50	9786195	14640015	1.74586e+07	11096798	1.75395e+07	2.29662e+07	10
other	A0A674H2V6	Saposin B-type domain-containing protein	SFTPB	627036	4.41873e+06	NA	143797	NA	16219946	2
other	A0A674HIJ7	SAR1B	SAR1B	7721883	1.29123e+07	7.74577e+06	8.06908e+06	1.37983e+07	1.45916e+07	3
Mitochondria	H0ZD78	SDHA	SDHA	42192320	47622948	5.93988e+07	4.01026e+07	4.25537e+07	6.14174e+07	21
other	A0A674G8K4	SDR39U1	SDR39U1	4.22573e+06	9.53695e+06	8.4211e+06	5074321	1.22898e+07	1.26192e+07	5
other	A0A674H9X0	SERPINH1	SERPINH1	6.61696e+06	3.06933e+06	3.45216e+06	8.80683e+06	7.51344e+06	7.1201e+06	4
Mitochondria	H0ZLJ2	SFXN4	SFXN4	7.90466e+07	9.18912e+07	1.55981e+08	1.09876e+08	1.26407e+08	2.31814e+08	7
other	A0A674GMM8	SHSP domain-containing protein	HSPB2	3.57746e+06	6560060	4.70596e+06	5.70328e+06	8313762	9.49776e+06	2
Mitochondria	A0A674GXU9	SLC25A11	SLC25A11	34369220	56967106	7.21481e+07	37751493	5.87927e+07	7.85368e+07	11
Mitochondria	A0A674GA15	SLC25A12	SLC25A12	4.81487e+07	8.49567e+07	8.67157e+07	7.53865e+07	1.01397e+08	1.28585e+08	26
Mitochondria	H0ZFN0	SLC25A20	SLC25A20	6959002	1.01595e+07	1.0265e+07	11566959	17506538	1.87635e+07	4
Mitochondria	A0A674GJF5	SLC25A22	SLC25A22	2.58423e+06	3.51098e+06	5.04435e+06	2.91459e+06	4.43169e+06	1.04394e+07	3
Mitochondria	A0A674H361	SLC25A3	SLC25A3	6.93902e+07	1.04797e+08	1.32396e+08	7.28943e+07	1.05378e+08	162082243	6
Mitochondria	H0Z8Q4	SLC25A4	SLC25A4	331129885	621658286	7.76099e+08	3.93188e+08	7.32689e+08	930975036	5
other	A0A674HVW3	SNTA1	SNTA1	6.56955e+06	7.47173e+06	7.59788e+06	6.76272e+06	1.22959e+07	1.49494e+07	7
other	H0ZTB6	SOD1	SOD1	3.42998e+07	1.44703e+07	30301578	4.8211e+07	4.42709e+07	7.9734e+07	5
other	A0A2S2N524	Spliceosome RNA helicase DDX39B (Fragment)	DDX39B	2.91124e+06	4.19976e+06	4.2321e+06	6.31583e+06	8105523	9.46309e+06	2
other	A0A674G7G4	SPTAN1	SPTAN1	4.15246e+06	4.44537e+06	5.19606e+06	6.29111e+06	6.81577e+06	9.04821e+06	11
other	A0A674HSL6	SPTBN1	SPTBN1	3.86073e+06	3.69069e+06	4.46592e+06	5.3947e+06	5.41466e+06	7.95906e+06	6
Calcium Handling	A0A674GH25	SRL	SRL	2.51222e+08	272096121	304770674	3.4073e+08	3.46919e+08	5.36095e+08	21
Mitochondria	A0A674G8F6	Succinate dehydrogenase [ubiquinone] iron-sulfur subunit, mitochondrial	SDHB	2.82143e+07	3.73479e+07	4.84239e+07	3.30092e+07	3.24355e+07	4.96535e+07	7
Mitochondria	A0A674GAV5	Succinate dehydrogenase cytochrome b560 subunit, mitochondrial	SDHC	1.9458e+07	2.20643e+07	31526509	19735936	1.63923e+07	31984056	4
Mitochondria	A0A674G9P2	SUCLA2	SUCLA2	50317604	76981404	1.15735e+08	6.19761e+07	9.90542e+07	149443366	16
Mitochondria	A0A674H3P5	SUCLG1	SUCLG1	3.67572e+07	5.7229e+07	8.62669e+07	4.77489e+07	7.48563e+07	1.15694e+08	8
Mitochondria	B5G0D4	Superoxide dismutase	SOD2	57608089	6.60505e+07	1.02569e+08	6.52258e+07	9.0377e+07	124060148	6
other	H0Z525	SURF4	SURF4	4.35569e+06	6.80025e+06	6.0445e+06	5857496	8047091	8.30145e+06	2
Sarcomere	A0A674GTT0	SYNPO2	SYNPO2	NA	1.02822e+06	1.64386e+06	639815	8.12401e+06	1.22511e+07	2
Calcium Handling	A0A674GTP4	SYPL2	SYPL2	41340767	56326972	64956759	64006394	77470670	115786216	2
Calcium Handling	A0A674GLF7	TCAP	TCAP	NA	5.55149e+06	5889338	6476729	9.17827e+06	1.1041e+07	2
Mitochondria	H0Z433	TFAM	TFAM	1.62429e+06	2.6758e+06	3180178	1.74319e+06	3.46302e+06	4.44266e+06	2
other	H0Z7B1	TGM2	TGM2	6.42326e+06	3.01138e+06	2.49238e+06	1.43349e+07	6.91431e+06	4.07875e+06	5
Calcium Handling	H0Z7G5	TMEM109	TMEM109	26433648	44841481	41765447	34511142	41523295	59364698	2
Sarcomere	A0A674GD99	TPM1	TPM1	2.13185e+08	307821807	2.7062e+08	3.15333e+08	4.23756e+08	4.71541e+08	20
other	A0A2S2N611	Triosephosphate isomerase (Fragment)	TPI1	1.18374e+08	98148612	142110156	1.66687e+08	1.61981e+08	2.13841e+08	16
Mitochondria	A0A674HU64	Tr-type G domain-containing protein	TUFM	5.70573e+06	9.00195e+06	1.10348e+07	12028390	2.02434e+07	2.42645e+07	2
Mitochondria	A0A674HVA7	TST	TST	4.00446e+06	3.0559e+06	4987533	3.08095e+06	3.62282e+06	4.73358e+06	2
other	H1A034	TUBA1C	TUBA1C	6.05724e+06	5.33613e+06	1.10073e+07	2.50007e+07	2.36698e+07	28159916	2
other	A0A674GC49	TUBA8	TUBA8	1.58129e+06	1.84015e+06	4.27349e+06	3.83221e+06	6.44925e+06	1.05454e+07	2
other	B5G4G7	TUBB4B	TUBB4B	6.91895e+06	8429389	1.53345e+07	21606418	2.3756e+07	36301025	2
other	B5G117	TXN	TXN	1.12592e+07	8.4718e+06	14838292	37381253	33167753	40696153	2
other	H0Z274	TYSND1	TYSND1	6735351	5.64664e+06	6385786	7.51982e+06	8.0739e+06	10756387	1
other	A0A674GW90	UBE2A	UBE2A	2.8853e+07	29852058	55892242	18733356	33378722	61857669	2
other	H0YVL2	UGP2	UGP2	7.41416e+06	8.29431e+06	1.33043e+07	2.21154e+07	23098934	2.48926e+07	7
other	H0Z377	UNC45B	UNC45B	2.49674e+06	2483241	2.98213e+06	4.61703e+06	6.1928e+06	6.78676e+06	2
Mitochondria	B5G1I4	UQCR10	UQCR10	5.66964e+07	91016205	120348656	63179638	101028216	146358540	2
Mitochondria	B5FZH4	UQCRB	UQCRB	75059804	112597640	1.42726e+08	87729287	1.23193e+08	188203736	9
Mitochondria	H0ZBA3	UQCRC1	UQCRC1	8.53515e+07	1.51853e+08	188727520	97202062	1.6309e+08	2.56519e+08	22
Mitochondria	A0A674H477	UQCRC2	UQCRC2	85823577	1.35046e+08	175867880	103682735	1.41005e+08	2.3136e+08	16
Mitochondria	H0YPJ5	UQCRQ	UQCRQ	45843606	6.73894e+07	9.36254e+07	53313881	7.24425e+07	1.1784e+08	5
Sarcomere	H0ZHL1	VAPA	VAPA	6464325	8.72067e+06	9.7876e+06	1.15172e+07	14459206	17261115	2
Sarcomere	B5G1M5	VAPB	VAPB	3.06291e+07	4.11044e+07	49322911	4.31471e+07	6.07557e+07	8.94886e+07	6
other	A0A674HT04	VCL	VCL	1.54333e+06	1.27137e+06	1.68439e+06	5.84047e+06	4.62024e+06	4.25115e+06	2
other	H0YU57	VCP	VCP	1.68915e+07	9.38886e+06	1.21334e+07	2.72741e+07	1.77802e+07	25913164	14
Mitochondria	A0A674HLV1	VDAC2	VDAC2	231564442	3.54781e+08	4.55228e+08	2.3379e+08	3.42868e+08	502134248	14
Mitochondria	A0A674HC64	VDAC3	VDAC3	1.08551e+07	1.55113e+07	2.03281e+07	1.3948e+07	1.90579e+07	3.58206e+07	5
Mitochondria	A0A674GB00	Very long-chain specific acyl-CoA dehydrogenase, mitochondrial	ACADVL	1.62509e+07	9.63798e+06	2.53323e+07	4.15319e+07	4.68941e+07	7.13159e+07	11
other	H0YST2	VIM	VIM	6929958	1.11558e+07	7.93263e+06	31100040	38352562	2.87663e+07	6
Calcium Handling	A0A674GWB0	WFS1	WFS1	2676970	2.67811e+06	4.28896e+06	4844333	6.58027e+06	1.10128e+07	2
other	H0Z4W0	YWHAE	YWHAE	18182283	1.75233e+07	2.26789e+07	3.6818e+07	37798606	5.01277e+07	6
other	B5G027	YWHAG	YWHAG	7501923	6.50127e+06	7272910	1.30375e+07	14235110	15910469	2
other	A0A674H511	YWHAH	YWHAH	1.95919e+06	2.11045e+06	3.37776e+06	5129746	5278080	8776569	1
other	H0ZPB2	YWHAZ	YWHAZ	5464904	4075810	5.67708e+06	12602543	9980482	12260702	1
